# Weak and inverse latitudinal diversity gradients in the globally dominant flying insect clades

**DOI:** 10.1101/2025.04.29.651164

**Authors:** Bernardo F. Santos, Amrita Srivathsan, Karen Neves, Rudolf Meier

## Abstract

Latitudinal diversity gradients are a key concept in biodiversity science, but the available data are skewed towards large-bodied, charismatic taxa. To address this bias, we analyzed DNA barcode data for 1.35 million specimens of flying insects collected using 101 Malaise traps in 27 countries across six continents. We identify those ten families that consistently contribute more than half of all specimens and species across climates, habitats, and continents. Contrary to canonical expectations, five families have inverse or non-significant latitudinal gradients while the remaining five exhibit only weak to average gradients compared to 470 other terrestrial datasets. Furthermore, precipitation seasonality, rather than temperature, emerged as the strongest climatic correlate. Overall, we thus not only reveal a surprising convergence in the globally dominant insect clades but also illustrate that key textbook concepts in macroecology need testing for poorly studied invertebrate taxa that contribute most of Earth’s animal biodiversity and may behave unexpectedly.
