## Supplementary Material S1 for "Weak and inverse latitudinal diversity gradients in the globally dominant flying insect clades"

### Sheet: Sample metadata
Country	Locality	Trap code	Latitude	Latitude (absolute)	Longitude	Source	# Total sequences	# Total MOTUs	# Braconidae sequences	# Cecidomyiidae sequences	# Chironomidae sequences	# Ceratopogonidae sequences	# Cicadellidae sequences	# Ichneumonidae sequences	# Phoridae sequences	# Platygastridae sequences	# Psychodidae sequences	# Sciaridae sequences	# Braconidae MOTUs	# Cecidomyiidae MOTUs	# Chironomidae MOTUs	# Ceratopogonidae MOTUs	# Cicadellidae MOTUs	# Ichneumonidae MOTUs	# Phoridae MOTUs	# Platygastridae MOTUs	# Psychodidae MOTUs	# Sciaridae MOTUs
Argentina	Bagual	GMAF	-26.303	26.303	-58.815	Seymour et al. 2024	10210	2129	53	1933	1105	1346	195	69	227	118	181	697	39	461	113	86	52	31	64	63	11	76
Argentina	Obera	GMTPQ	-27.445	27.445	-54.94	Seymour et al. 2024	65682	8279	791	15480	4553	3491	3973	750	2810	140	400	16829	306	2644	300	248	276	243	460	100	48	343
Australia	Canberra	GMAEA	-35.264	35.264	149.083	BOLD project GMAEA	7343	1608	104	721	527	38	198	89	292	229	138	1069	43	211	62	20	21	42	52	73	9	115
Australia	Cow_Bay	GMTAZ	-16.238	16.238	145.427	Seymour et al. 2024	21432	3207	93	3894	3294	936	315	56	930	832	594	1513	58	801	142	124	35	23	143	139	57	110
Australia	Millstream_NP	GMTAB	-21.566	21.566	117.026	Seymour et al. 2024	11023	1137	37	855	1789	2748	223	32	174	289	67	70	19	101	71	51	35	12	25	66	6	15
Australia	Perth	GMTAG	-32.086	32.086	115.831	Seymour et al. 2024	17744	1390	27	1676	5100	3470	238	37	448	246	59	1562	12	214	85	35	21	21	37	61	9	68
Australia	Tasmania	GMTAO	-43.095	43.095	146.654	Seymour et al. 2024	33883	2056	720	2496	7275	1464	33	413	4073	651	1389	5993	85	327	108	53	9	83	104	68	18	172
Bangladesh	Chittagong	GMTAA	22.468	22.468	91.781	Seymour et al. 2024	43851	9416	548	6041	944	7241	752	251	2609	1089	1454	1973	131	708	95	201	129	106	222	322	61	93
Brazil	Caxiuana	GMBZ	-1.737	1.737	-51.455	Seymour et al. 2024	10329	2934	146	1449	255	1262	141	52	351	351	140	819	87	695	80	219	32	37	174	132	51	150
Bulgaria	Godech	GMBU	43.009	43.009	23.058	Seymour et al. 2024	12268	2625	446	1067	226	193	296	566	2300	985	65	324	146	303	76	29	44	219	110	156	16	105
Canada	Aulavik_NP	CNAUA	73.227	73.227	-119.555	Seymour et al. 2024	752	95	1	1	663	3	0	0	0	0	0	32	1	1	55	2	0	0	0	0	0	9
Canada	Aulavik_NP	CNAUB	73.228	73.228	-119.551	Seymour et al. 2024	1467	117	4	4	1389	0	0	2	1	0	0	27	2	4	68	0	0	1	1	0	0	11
Canada	Grasslands_NP	CNMAG	49.001	49.001	-106.557	Seymour et al. 2024	31845	2743	780	2030	3138	998	1220	953	1604	576	342	6534	169	360	138	45	61	225	96	140	10	118
Canada	Kluane_NP	CNMAK	60.714	60.714	-137.432	Seymour et al. 2024	21300	2151	450	2257	355	80	452	974	1312	224	3	5017	108	300	68	15	22	259	73	43	3	158
Canada	Nahanni_NP	CNMAM	61.606	61.606	-125.758	Seymour et al. 2024	17012	2664	407	2083	5207	612	205	876	935	532	144	1068	116	406	249	103	30	338	87	76	12	152
Canada	Point_Pelee_NP	CNMTI	41.939	41.939	-82.516	Seymour et al. 2024	19030	2116	268	2025	1919	557	3070	300	799	303	25	570	80	311	97	19	65	124	86	83	8	68
Canada	Prince_Albert_NP	CNMTJ	53.85	53.85	-106.078	Seymour et al. 2024	8222	1522	86	615	464	89	295	328	307	37	71	715	55	200	86	20	33	129	56	20	8	98
Canada	Quttinirpaaq_NP	CNMAO1	81.402	81.402	-76.873	Seymour et al. 2024	3051	59	1	0	2798	10	0	1	5	0	0	173	1	0	29	3	0	1	1	0	0	8
Canada	Quttinirpaaq_NP	CNMAO2	81.832	81.832	-71.326	Seymour et al. 2024	5878	139	0	3	5233	153	0	10	0	0	0	131	0	3	83	8	0	5	0	0	0	12
Canada	rare_Charitable	RBB15	43.374	43.3792	-80.365	Seymour et al. 2024	12630	2246	158	2305	2696	294	646	317	615	287	67	1057	58	478	242	61	61	133	80	90	16	119
Canada	Thousand_Islands_NP	CNMAT	44.453	44.453	-75.865	Seymour et al. 2024	25181	3513	462	2805	9845	722	461	489	783	419	296	1227	142	631	308	89	77	189	125	142	26	175
Canada	Tuktut_NP	CNTUA	68.892	68.892	-122.838	Seymour et al. 2024	5328	221	0	1	4748	9	0	27	33	2	2	11	0	1	88	4	0	15	13	2	1	4
Canada	Tuktut_NP	CNTUB	68.895	68.895	-122.838	Seymour et al. 2024	5589	150	2	0	5286	0	1	25	5	0	1	8	2	0	70	0	1	11	4	0	1	5
China	Haopingsi	GMCH	34.088	34.088	107.711	Seymour et al. 2024	8519	1829	264	1497	270	72	531	255	190	122	36	1133	90	351	44	28	75	142	59	61	15	131
Costa Rica	Guanacaste	GMTAF	10.88	10.88	-85.389	Seymour et al. 2024	39710	6695	331	6032	5188	2355	511	481	3903	360	2409	2518	155	1491	397	261	110	192	563	152	199	271
Costa Rica	Guanacaste	GMTAX	10.9292	10.9292	-85.4643	BOLD project GMTAX	56840	5668	370	4133	7653	719	392	403	3486	1174	3657	11018	165	828	253	131	54	132	456	275	151	326
Costa Rica	Guanacaste	GMTPF	10.844	10.844	-85.614	Seymour et al. 2024	59380	5416	1453	9341	4129	510	2347	982	4514	638	290	5326	293	1196	69	90	144	130	346	135	31	117
Costa Rica	Guanacaste	JICA	10.764	10.764	-85.335	Seymour et al. 2024	8749	1766	87	781	463	243	616	103	51	120	180	1167	44	288	50	45	27	33	33	26	24	84
Costa Rica	Guanacaste	JICB	10.761	10.761	-85.335	Seymour et al. 2024	9002	1649	41	395	141	32	249	35	21	39	106	481	32	212	32	15	46	16	15	19	20	48
Costa Rica	Guanacaste	JICC	10.763	10.763	-85.334	Seymour et al. 2024	70478	8239	521	9570	2819	2010	1018	1346	3594	2540	1358	11537	228	1377	182	152	145	269	418	356	101	235
Costa Rica	Guanacaste	JICD	10.763	10.763	-85.334	Seymour et al. 2024	6910	1774	28	1276	275	173	31	22	55	49	115	608	24	474	39	36	23	8	32	28	32	54
Costa Rica	Guanacaste	JICE	10.76	10.76	-85.334	Seymour et al. 2024	13833	2405	196	1462	1185	342	150	171	210	233	87	817	80	342	68	63	37	50	95	78	21	88
Costa Rica	Guanacaste	JICF	10.764	10.764	-85.333	Seymour et al. 2024	11901	2094	127	911	674	167	771	137	105	196	163	1084	76	271	46	42	41	47	37	62	27	69
Costa Rica	Guanacaste	JICG	10.763	10.763	-85.335	Seymour et al. 2024	7415	1497	51	600	139	110	414	68	43	102	82	736	33	208	37	32	31	29	22	28	21	53
Egypt	Alexandria	MAREG2	30.926	30.926	29.776	Seymour et al. 2024	5780	562	51	135	114	222	56	37	124	130	1804	81	23	27	14	16	11	14	13	33	9	6
Egypt	Alexandria	MAREG3	31.204	31.204	29.95	Seymour et al. 2024	8644	618	27	197	35	1393	51	53	462	184	61	21	11	32	14	34	17	11	19	31	10	8
Finland	Kiiminki	GMTPC	65.148	65.148	25.838	Seymour et al. 2024	6428	1294	193	561	274	19	59	401	126	88	12	427	66	154	43	8	14	177	50	37	6	66
Gabon	Lope_NP	GMGA1	-0.175	0.175	11.574	Seymour et al. 2024	10134	2309	139	1236	472	244	116	91	1265	129	69	703	79	489	40	92	30	49	107	69	31	118
Gabon	Lope_NP	GMGG2	-0.165	0.165	11.617	Seymour et al. 2024	19245	2492	151	2196	3238	2415	1695	160	257	626	299	357	56	355	181	183	151	58	91	158	51	44
Germany	Kreis_Ahrweiler	GMTPZ	50.556	50.556	7.17	Seymour et al. 2024	19606	3118	522	741	1357	182	684	1845	475	18	200	546	171	221	87	24	59	449	83	12	20	79
Germany	Niederbeym	GMTPE	48.951	48.951	13.423	Seymour et al. 2024	23908	2361	292	3911	2233	510	74	807	4987	454	350	3260	81	488	101	50	15	204	141	99	23	125
Honduras	Cusuco_NP	MECNP1	15.489	15.489	-88.236	Seymour et al. 2024	25483	4732	215	6438	2072	960	75	448	1177	843	528	3813	98	1269	161	130	29	141	361	215	61	244
Honduras	Cusuco_NP	MECNP2	15.494	15.494	-88.214	Seymour et al. 2024	15453	2409	129	2258	1707	950	61	553	245	240	85	1473	65	478	115	57	30	115	69	97	27	120
Honduras	Cusuco_NP	MECNP3	15.507	15.507	-88.234	Seymour et al. 2024	8027	1657	169	1134	1110	98	48	172	183	183	254	996	66	238	66	30	23	51	67	86	28	89
Honduras	Cusuco_NP	MECNP4	15.531	15.531	-88.275	Seymour et al. 2024	817	340	16	108	58	75	1	14	10	22	35	52	8	56	21	20	1	9	8	19	11	24
Honduras	Cusuco_NP	MECNP5	15.536	15.536	-88.303	Seymour et al. 2024	1302	681	26	212	132	61	3	21	28	62	39	89	16	127	40	29	3	16	24	47	13	44
Indonesia	Padang	GMIA	-0.909444	0.90944	100.476	Chimeno et al. 2023	33757	5208	156	7934	9041	4265	235	60	2881	572	1001	1373	78	1624	417	372	77	19	372	228	132	202
Indonesia	Padang	GMIB	-0.908333	0.908333	100.479	Chimeno et al. 2023	7664	2236	33	2228	770	560	53	12	1095	31	907	441	21	695	129	104	38	11	258	24	95	104
Kenya	Laikipia	GMKM	0.293	0.293	36.899	Seymour et al. 2024	19607	2531	112	2949	852	186	1447	178	297	672	1300	834	60	402	63	32	79	60	63	181	11	43
Madagascar	Toamasina	GMTAD1	-18.948	18.948	48.426	Seymour et al. 2024	9529	3004	260	1203	682	670	139	98	659	571	307	1924	114	595	109	132	43	66	132	269	65	269
Madagascar	Toamasina	GMTAD2	-18.944	18.944	48.432	Seymour et al. 2024	13790	4195	304	2578	156	1049	481	143	764	313	362	2343	148	965	54	144	93	90	154	195	86	327
Malaysia	Kuala_Lampur	GMTPL	3.13	3.13	101.657	Seymour et al. 2024	26543	7524	421	3270	1241	1044	365	297	1737	1015	1128	3711	242	1427	206	270	149	156	508	470	194	477
Mexico	Chamela	GMTPT	19.496	19.496	-105.042	Seymour et al. 2024	21319	3127	349	5904	436	1636	340	43	392	286	5	1651	107	741	40	98	69	24	84	81	4	54
New Zealand	Hamilton	GMAG	-37.808	37.808	175.326	Seymour et al. 2024	16519	1045	614	9291	3400	1815	1997	84	2055	779	2530	10831	223	1968	278	200	228	21	347	90	47	370
Norway	Trondheim	GMTPS	63.405	63.405	10.383	Seymour et al. 2024	23468	2724	1382	1635	4642	110	867	1393	1556	574	172	825	187	327	153	29	31	345	115	99	16	120
Pakistan	Islamabad	MAREG4	33.686	33.686	73.076	Seymour et al. 2024	17919	2146	780	255	2412	197	193	316	1184	816	223	1537	99	86	53	38	48	67	103	158	21	46
Papua New Guinea	Wanang	GMNG	-5.222	5.222	145.078	Seymour et al. 2024	14689	4351	169	2017	1122	1473	515	47	689	315	543	1120	88	938	133	283	94	27	237	161	135	228
Russia	Kiparisovo	GMRT	43.486	43.486	131.975	Seymour et al. 2024	14866	3105	429	3416	204	1263	266	753	1092	481	144	1244	172	793	49	57	39	271	111	149	14	117
Saudi Arabia	Makkah	MAREG1	21.795	21.795	39.711	Seymour et al. 2024	8849	694	63	101	26	544	2081	7	45	205	2	65	30	21	12	18	25	4	9	56	2	5
Singapore	Singapore	CON03	1.40944	1.40944	103.923	Srivathsan et al. 2023	133	69	1	5	2	31	0	3	0	1	33	0	1	5	2	11	0	1	0	1	8	0
Singapore	Singapore	CON05	1.40958	1.40958	103.923	Srivathsan et al. 2023	339	102	2	26	7	118	2	1	0	1	107	1	2	19	3	14	2	1	0	1	18	1
Singapore	Singapore	KM03	1.42	1.42	103.731	Srivathsan et al. 2023	1432	385	0	263	335	62	12	2	22	1	74	54	0	135	23	21	5	2	10	1	16	18
Singapore	Singapore	KM04	1.41972	1.41972	103.732	Srivathsan et al. 2023	8194	1149	52	1732	1060	820	23	10	151	11	2128	519	19	420	72	82	9	6	45	10	43	56
Singapore	Singapore	KM05	1.4195	1.4195	103.732	Srivathsan et al. 2023	1455	380	12	205	260	182	1	4	9	5	128	52	8	105	34	29	1	4	8	5	20	24
Singapore	Singapore	MISL02	1.40672	1.40672	103.788	Srivathsan et al. 2023	1061	585	6	342	59	70	10	6	24	1	120	75	6	234	30	30	5	5	13	1	23	29
Singapore	Singapore	MISL03	1.40714	1.40714	103.789	Srivathsan et al. 2023	2705	640	4	476	1239	104	13	2	123	2	220	151	4	247	51	24	10	2	50	2	27	49
Singapore	Singapore	MISL06	1.40569	1.40569	103.785	Srivathsan et al. 2023	816	379	1	389	38	61	10	2	7	0	92	48	1	201	19	18	4	2	7	0	22	19
Singapore	Singapore	MISL07	1.40536	1.40536	103.782	Srivathsan et al. 2023	750	347	3	261	68	60	9	1	6	0	117	38	2	153	23	16	6	1	6	0	15	17
Singapore	Singapore	MISL10	1.40611	1.40611	103.785	Srivathsan et al. 2023	1879	530	3	1000	60	119	15	2	5	0	173	28	3	246	26	28	6	2	4	0	30	19
Singapore	Singapore	PU01	1.41989	1.41989	103.935	Srivathsan et al. 2023	1317	464	7	86	181	139	14	13	20	1	115	79	7	67	36	38	8	10	14	1	34	16
Singapore	Singapore	PU22	1.41814	1.41814	103.935	Srivathsan et al. 2023	358	186	0	41	85	82	0	2	1	2	11	10	0	31	24	33	0	2	1	1	7	8
Singapore	Singapore	PU23	1.42697	1.42697	103.935	Srivathsan et al. 2023	273	120	0	5	14	84	0	0	1	0	76	5	0	5	12	30	0	0	1	0	16	4
Singapore	Singapore	PU24	1.42697	1.42697	103.936	Srivathsan et al. 2023	493	190	0	25	23	108	1	2	4	1	129	7	0	20	14	24	1	2	3	1	19	4
Singapore	Singapore	PU25	1.41847	1.41847	103.941	Srivathsan et al. 2023	1127	324	0	87	53	300	12	4	8	0	224	24	0	52	22	53	5	4	7	0	27	13
Singapore	Singapore	PU26	1.42631	1.42631	103.937	Srivathsan et al. 2023	3193	877	26	1055	321	293	6	32	58	6	111	328	16	327	43	43	5	19	21	5	20	48
Singapore	Singapore	PU27	1.41839	1.41839	103.941	Srivathsan et al. 2023	493	218	0	55	52	106	1	3	1	0	58	28	0	38	20	33	1	3	1	0	13	9
Singapore	Singapore	PU29	1.41975	1.41975	103.935	Srivathsan et al. 2023	268	147	0	30	27	53	12	3	3	2	12	8	0	25	12	11	10	3	3	2	7	5
South Africa	Johannesburg	GMTBO	-26.1826	26.1826	27.9975	BOLD project GMTBO	16108	1668	137	198	1098	187	3800	251	196	1671	17	1227	47	74	35	29	97	66	49	147	10	43
South Africa	Kruger	KMTPDA	-25.123	25.123	31.916	D'Souza et al. 2021	31558	3942	577	1626	1173	6465	937	271	516	2005	755	1636	172	318	132	159	95	107	81	352	33	45
South Africa	Kruger	KMTPDB	-24.995	24.995	31.588	D'Souza et al. 2021	1061	360	10	230	33	36	158	4	33	25	14	56	7	48	15	12	27	4	15	19	5	9
South Africa	Kruger	KMTPDC	-25.168	25.168	31.27	D'Souza et al. 2021	7394	1945	34	2170	36	71	508	27	44	99	494	86	22	466	28	30	114	19	26	63	23	26
South Africa	Kruger	KMTPDD	-25.472	25.472	31.508	D'Souza et al. 2021	17962	4017	212	754	1993	842	884	118	324	1038	231	315	102	265	136	131	136	61	67	283	29	44
South Africa	Kruger	KMTPDE	-24.472	24.472	31.978	D'Souza et al. 2021	8476	2187	137	1473	156	184	363	67	181	526	178	123	51	195	40	45	60	25	48	183	30	25
South Africa	Kruger	KMTPDF	-24.783	24.783	31.859	D'Souza et al. 2021	5912	1785	94	984	879	268	236	24	32	129	240	105	46	260	86	64	60	17	20	76	36	22
South Africa	Kruger	KMTPDH	-24.397	24.397	31.777	D'Souza et al. 2021	15987	3392	134	3010	687	522	945	54	267	666	197	586	68	422	54	77	96	37	49	224	19	46
South Africa	Kruger	KMTPDI	-24.459	24.459	31.448	D'Souza et al. 2021	6614	2073	58	882	107	38	398	34	207	323	57	103	37	227	28	18	62	19	36	148	14	29
South Africa	Kruger	KMTPDJ	-24.003	24.003	31.743	D'Souza et al. 2021	11436	2881	104	608	671	912	544	28	262	988	19	237	67	172	94	74	89	20	41	266	10	23
South Africa	Kruger	KMTPDK	-23.944	23.944	31.168	D'Souza et al. 2021	4451	1198	39	370	94	372	379	7	205	138	116	34	17	130	44	45	71	6	26	61	20	10
South Africa	Kruger	KMTPDN	-23.222	23.222	31.212	D'Souza et al. 2021	21129	3576	191	1062	1199	1852	862	103	473	1106	197	188	66	254	43	96	117	47	64	257	15	30
South Africa	Kruger	KMTPDO	-23.169	23.169	30.944	D'Souza et al. 2021	6694	1773	63	1442	381	70	472	10	65	475	16	77	37	175	28	26	90	9	17	137	8	28
South Africa	Kruger	KMTPDP	-22.691	22.691	31.022	D'Souza et al. 2021	4900	1202	57	241	9	42	577	51	141	272	60	32	39	69	6	12	77	32	40	98	13	7
South Africa	Kruger	KMTPDR	-22.872	22.872	31.231	D'Souza et al. 2021	8317	1881	53	600	187	124	555	45	378	347	56	100	37	165	20	31	73	22	32	103	9	19
South Africa	Kruger	KMTPDT	-23.649	23.649	31.147	D'Souza et al. 2021	4643	1256	34	205	216	122	125	22	37	385	123	24	28	54	44	37	45	8	20	116	7	10
South Africa	Kruger	KMTPDU	-25.354	25.354	31.895	D'Souza et al. 2021	20411	3913	488	2846	1252	955	425	338	320	1114	223	464	136	330	106	106	89	100	58	319	27	39
South Africa	Kruger	KMTPDV	-24.983	24.983	31.58	D'Souza et al. 2021	2461	970	26	157	120	65	102	12	31	118	25	69	17	80	36	34	37	12	17	50	17	22
South Africa	Kruger	KMTPDW	-24.993	24.993	31.584	D'Souza et al. 2021	21222	3290	339	2625	356	3772	1308	175	539	928	43	267	100	343	72	125	79	64	85	220	19	37
South Africa	Kruger	KMTPDX	-25.326	25.326	31.392	D'Souza et al. 2021	10614	2741	87	2601	103	166	393	73	187	772	36	299	59	431	38	65	92	34	64	204	11	49
South Africa	Kruger	KMTPDY	-24.985	24.985	31.579	D'Souza et al. 2021	4174	1115	25	415	389	181	415	27	70	132	184	169	20	77	53	46	62	23	28	76	28	27
South Africa	Magaliesburg	GMTSA	-26.026	26.026	27.545	Seymour et al. 2024	25997	3032	367	3640	3238	749	752	493	837	2980	348	1838	104	468	131	75	105	95	83	273	16	72
United States	San_Diego	GMTPN	33.826	33.826	-117.134	Seymour et al. 2024	6601	610	28	104	408	109	355	11	82	614	80	148	16	36	30	24	18	5	16	33	7	13
United States	Smoky_Mountains_NP	GMTPA	33.686	33.686	-83.499	Seymour et al. 2024	16231	2402	148	2059	484	159	252	364	502	315	60	2593	69	460	84	48	40	117	107	103	14	165
