## Supplementary Material S3 for "Weak and inverse latitudinal diversity gradients in the globally dominant flying insect clades"

### Sheet: species_richness_by_size
Country	Locality	Trap	abs_Latitude	Latitude	Longitude	Braconidae	Cecidomyiidae	Ceratopogonidae	Chironomidae	Cicadellidae	Ichneumonidae	Mycetophilidae	Phoridae	Platygastridae	Sciaridae	alltaxa
Gabon	Lope_NP	Average	0.17	-0.17	11.5955	95.4798	494.948	135.881	96.9241	78.7943	98.4194	45.0692	121.867	166.204	111.303	2378.68
Kenya	Laikipia	GMKM	0.293	0.293	36.899	97.3622	333.993	43.6675	78.9232	56.8454	74.7705		84.8514	158.358	48.6726	2097.34
Indonesia	Padang	Average	0.908888	-0.908888	100.477	77.3826	671.077	145.462	192.866	139.706	51.0169	60.0749	210.671	203.279	209.399	2530.74
Singapore	Singapore	Average	1.41579	1.41579	103.859	37.2501	350.255	58.0143	53.3851		57.0219		76.5275		67.9105	885.769
Brazil	Caxiuana	GMBZ	1.737	-1.737	-51.455	122.371	855.163	178.784	139.465	59.7101	76.3149	56.4534	286.345	164.841	202.178	3422.49
Malaysia	Kuala_Lampur	GMTPL	3.13	3.13	101.657	168.971	1002.02	234.916	230.059	204.936	155.913	105.637	327.22	300.446	329.49	4855.44
Papua New Guinea	Wanang	GMNG	5.222	-5.222	145.078	114.728	925.717	205.383	146.944	106.058	92.1803	70.2261	262.655	209.151	263.688	4091.85
Costa Rica	Guanacaste	Average	10.7991	10.7991	-85.3807	111.07	531.497	89.3103	93.3468	80.9858	86.6913	51.5582	153.384	118.603	112.554	2679.07
Honduras	Cusuco_NP	Average	15.5114	15.5114	-88.2524	95.0625	410.42	67.9445	105.66	60.6923	77.8265	82.7443	147.16	159.2	115.099	2148.38
Australia	Cow_Bay	GMTAZ	16.238	-16.238	145.427	119.707	570.829	116.673	106.869	42.1184	61.2521	34.3791	134.153	109.946	113.064	2524.3
Madagascar	Toamasina	Average	18.946	-18.946	48.429	120.972	820.379	134.665	128.546	102.831	147.746	85.8721	153.803	266.767	261.023	3895.22
Mexico	Chamela	GMTPT	19.496	19.496	-105.042	88.5841	441.593	68.1571	51.8366	83.3578	39.8643		111.648	106.869	53.7852	2479.2
Australia	Millstream_NP	GMTAB	21.566	-21.566	117.026	79.3451	142.41	33.1222	67.3783	54.2243	27.2863		53.7919	82.267	21.1607	1243.65
Saudi Arabia	Makkah	MAREG1	21.795	21.795	39.711	56.0716	50.9176	21.0872	42.7692	15.7894				85.6367		826.367
Bangladesh	Chittagong	GMTAA	22.468	22.468	91.781	87.0578	391.75	95.3095	106.226	119.695	79.2525		140.023	209.301	88.636	2379.06
South Africa	Kruger	Average	24.403	-24.403	31.4921	89.7675	271.39	78.2992	85.7812	87.0284	73.7115		67.8335	163.411	53.0107	2569.41
South Africa	Magaliesburg	GMTSA	26.026	-26.026	27.545	85.7003	353.867	76.6453	94.6064	98.388	77.48	23.5247	82.6185	111.994	68.992	2169.91
South Africa	Johannesburg	GMTBO	26.1826	-26.1826	27.9975	63.1879	152.132	34.0207	40.3073	44.4737	73.2739		59.9774	74.252	47.1806	1510.87
Argentina	Bagual	GMAF	26.303	-26.303	-58.815	125.158	466.673	68.7494	125.808	85.1034	54.2986	27.3998	91.735	112.629	88.2477	2440.23
Argentina	Obera	GMTPQ	27.445	-27.445	-54.94	139.227	835.658	129.634	178.117	132.084	132.88	95.9904	250.919	236.143	168.258	3460.51
Egypt	Alexandria	Average	31.065	31.065	29.863	41.0155	41.7645	23.743	16.8422	19.9646	13.5343		19.6067	47.2304		748.806
Australia	Perth	GMTAG	32.086	-32.086	115.831	33.6139	230.304	21.0377	65.4739	27.835	29.4084	34.4727	46.9683	87.5332	68.6239	1217.27
Pakistan	Islamabad	MAREG4	33.686	33.686	73.076	57.9568	144.971	63.6368	42.2593	74.5537	65.182		89.9898	126.51	46.8752	1852.47
United States	Smoky_Mountains_NP	GMTPA	33.686	33.686	-83.499	87.0258	450.787	83.0611	117.982	68.8566	104.453	70.8817	132.716	127.607	133.629	2158.11
United States	San_Diego	GMTPN	33.826	33.826	-117.134	68.1255	83.9222	41.5819	48.5187	24.8586			31.6414	29.4515	30.2537	859.76
China	Haopingsi	GMCH	34.088	34.088	107.711	88.1142	410.973	69.1678	104.162	81.7242	159.671	38.874	101.303	139.362	155.117	2338.08
Australia	Canberra	GMAEA	35.264	-35.264	149.083	79.0369	342.72	29.7368	84.9361	45.1991	74.547	41.0307	86.5077	117.062	133.487	2173.62
New Zealand	Hamilton	GMAG	37.808	-37.808	175.326	124.658	805.033	136.266	193.672	137.717	127.371	30.5974	216.413	68.9251	194.189	955.279
Canada	Point_Pelee_NP	CNMTI	41.939	41.939	-82.516	77.8322	307.926	21.9797	88.1568	42.4113	123.939	48.5015	87.1131	107.19	96.7487	1781.43
Bulgaria	Godech	GMBU	43.009	43.009	23.058	105.834	412.165	50.9316	191.803	54.1864	145.971		76.3852	114.814	186.379	2739.42
Australia	Tasmania	GMTAO	43.095	-43.095	146.654	57.9382	297.329	44.3903	74.2729		71.8966	77.1206	66.0878	61.8804	121.128	1416.53
Canada	rare_Charitable	RBB15	43.3792	43.374	-80.365	81.3455	439.697	90.1693	198.134	60.8383	124.796	65.9767	89.5762	121.243	141.395	2296.13
Russia	Kiparisovo	GMRT	43.486	43.486	131.975	127.596	587.568	45.3078	112.337	47.2643	149.829	116.809	98.1409	155.196	129.576	2912.58
Canada	Thousand_Islands_NP	CNMAT	44.453	44.453	-75.865	99.349	526.607	92.7833	161.24	85.764	139.388	80.1195	127.028	159.57	196.692	2503.38
Germany	Niederbeym	GMTPE	48.951	48.951	13.423	74.8601	362.267	59.0536	85.4412	16.5784	117.908	78.4961	75.9549	104.945	97.057	1801.64
Canada	Grasslands_NP	CNMAG	49.001	49.001	-106.557	100.387	355.634	41.837	106.551	48.5334	126.752	33.9187	81.2732	134.027	66.9151	1835.45
Germany	Kreis_Ahrweiler	GMTPZ	50.556	50.556	7.17	111.314	327.271	25.1301	91.0943	57.4352	170.44	62.3673	103.159	22.0741	123.97	2616.36
Canada	Prince_Albert_NP	CNMTJ	53.85	53.85	-106.078	85.3193	354.377	22.4719	119.785	41.3879	121.541	94.7329	89.8215	110.762	149.309	1959.98
Canada	Kluane_NP	CNMAK	60.714	60.714	-137.432	80.6664	282.203	23.0612	147.227	24.8543	128.875	73.7074	63.1668	58.2714	103.451	1745.98
Canada	Nahanni_NP	CNMAM	61.606	61.606	-125.758	88.84	396.174	114.301	158.891	38.7647	178.626	94.0563	82.5941	74.9927	182.341	2375.45
Norway	Trondheim	GMTPS	63.405	63.405	10.383	88.4714	354.546	63.1974	108.767	28.4312	152.032	72.7067	91.8265	94.9816	148.418	2137.27
Finland	Kiiminki	GMTPC	65.148	65.148	25.838	76.1175	291.297		78.755	31.0609	146.364	89.3859	94.8965	69.9732	97.5322	1823.76
Canada	Tuktut_NP	Average	68.8935	68.8935	-122.838				53.1006		37.1452		23.3434			261.814
Canada	Aulavik_NP	Average	73.2275	73.2275	-119.553				73.3739						25.4444	221.598
Canada	Quttinirpaaq_NP	Average	81.617	81.617	-74.0995				44.8228						29.477	125.579

### Sheet: Effect sizes
Taxon	Species richness	Log richness	Effect size (rz)	Slope	Log slope
Platygastridae	6200	3.79239	-0.641819	-1.9412	0.28807
Cicadellidae	2867	3.45743	-0.616414	-1.1351	0.0550341
Phoridae	5473	3.73823	-0.598912	-1.877	0.273464
Ceratopogonidae	4080	3.61066	-0.591816	-1.508	0.178401
Cecidomyiidae	26387	4.42139	-0.42532	-4.765	0.678063
Sciaridae	5315	3.7255	-0.259096	-0.855	-0.0680339
Braconidae	4634	3.66596	-0.204556	-0.3068	-0.513145
Chironomidae	5177	3.71408	-0.146399	-0.3286	-0.483332
Mycetophilidae	1809	3.25744	0.220555	0.275097	-0.560514
Ichneumonidae	4563	3.65925	0.411003	0.8794	-0.0558135

### Sheet: species_richness_by_coverage
Country	Locality	Trap	abs_Latitude	Latitude	Longitude	Braconidae	Cecidomyiidae	Ceratopogonidae	Chironomidae	Cicadellidae	Ichneumonidae	Mycetophilidae	Phoridae	Platygastridae	Sciaridae	alltaxa
Argentina	Bagual	GMAF	26.303	-26.303	-58.815	117.007	271.462	31.6432	67.0281	66.5664	27.5057	19.114	50.626	80.0923	50.8018	1880.61
Argentina	Obera	GMTPQ	27.445	-27.445	-54.94	209.426	1108.27	105.004	108.545	135.804	133.634	85.1221	227.217	220.774	97.2371	4346.57
Australia	Canberra	GMAEA	35.264	-35.264	149.083	29.6158	153.824	25.8342	40.1392	11.1007	37.8049	24.8188	27.1923	54.96	69.8576	1487.34
Australia	Cow_Bay	GMTAZ	16.238	-16.238	145.427	120.6	412.812	82.5715	48.5533	22.0542	17.6067	24.9337	59.161	56.5269	50.662	1995.38
Australia	Millstream_NP	GMTAB	21.566	-21.566	117.026	41.3763	30.2364	11.0551	22.4975	27.6163	7.69422		10.0909	38.7474	13.0265	478.4
Australia	Perth	GMTAG	32.086	-32.086	115.831	8.67103	77.3121	3.99016	31.2533	8.7928	20.3791	12.8502	8.1318	36.9745	29.6462	471.851
Australia	Tasmania	GMTAO	43.095	-43.095	146.654	25.5867	118.607	21.4368	34.442		30.9921	57.7155	22.3037	20.4047	59.1921	681.583
Bangladesh	Chittagong	GMTAA	22.468	22.468	91.781	50.1961	177.613	60.5209	58.0955	112.523	34.5045		71.0604	234.976	42.7311	1798.33
Brazil	Caxiuana	GMBZ	1.737	-1.737	-51.455	107.505	1107.69	178.265	105.139	39.2719	52.5764	36.8091	270.077	134.74	131.123	3988.11
Bulgaria	Godech	GMBU	43.009	43.009	23.058	77.2754	218.343	22.9551	148.4	34.3607	154.688		25.2747	63.1226	140.192	2364.36
Canada	Aulavik_NP	Average	73.2275	73.2275	-119.553				25.814						18.699	42.3422
Canada	Grasslands_NP	CNMAG	49.001	49.001	-106.557	69.0432	158.865	15.3976	48.9961	22.8639	97.5832	11.6995	32.8776	89.2404	17.0806	1067.31
Canada	Kluane_NP	CNMAK	60.714	60.714	-137.432	41.4064	96.4637	13.3821	89.2231	8.32762	110.835	56.2281	19.7506	19.7395	42.9592	963.882
Canada	Nahanni_NP	CNMAM	61.606	61.606	-125.758	50.8399	198.378	81.1407	92.0594	22.6482	236.543	86.5139	28.7142	26.8698	109.317	1763.53
Canada	Point_Pelee_NP	CNMTI	41.939	41.939	-82.516	39.4268	127.579	5.24928	33.032	19.8311	96.0752	27.1133	28.5642	54.6979	43.7389	984.432
Canada	Prince_Albert_NP	CNMTJ	53.85	53.85	-106.078	62.1719	174.061	17.7333	76.7871	21.9504	95.6764	87.9469	29.4734	69.626	67.7665	1199.76
Canada	Quttinirpaaq_NP	Average	81.617	81.617	-74.0995				17.104						5.17312	22.067
Canada	rare_Charitable	RBB15	43.3792	43.374	-80.365	36.6793	232.532	59.2344	137.252	36.1537	97.7834	43.0226	32.017	69.9639	71.5388	1644.49
Canada	Thousand_Islands_NP	CNMAT	44.453	44.453	-75.865	67.3414	348.386	59.342	96.3496	63.3422	129.641	65.5694	69.77	125.275	124.493	2027.08
Canada	Tuktut_NP	Average	68.8935	68.8935	-122.838				16.2088		15.6132		15.0609			27.9202
China	Haopingsi	GMCH	34.088	34.088	107.711	51.7185	193.558	50.5265	39.3138	52.4873	237.88	27.2336	51.9935	105.39	77.5157	1745.07
Costa Rica	Guanacaste	Average	10.7991	10.7991	-85.3807	108.48	400.482	64.1561	51.3436	61.1748	49.1895	33.6243	114.679	78.6738	51.726	2596.56
Egypt	Alexandria	Average	31.065	31.065	29.863	12.1493	13.9158	12.036	11.5884	15.2116	8.31059		5.25335	17.0372		214.313
Finland	Kiiminki	GMTPC	65.148	65.148	25.838	37.4449	103.946		33.4908	14.4728	138.256	74.8662	57.9632	36.0135	50.4316	1089.48
Gabon	Lope_NP	Average	0.17	-0.17	11.5955	64.6188	351.513	109.836	36.4533	57.9818	61.7703	23.5482	54.1142	154.065	61.3679	1963.75
Germany	Kreis_Ahrweiler	GMTPZ	50.556	50.556	7.17	89.934	173.014	18.2829	36.7873	30.8455	205.317	38.7279	42.9605	16.8488	56.1228	2081.45
Germany	Niederbeym	GMTPE	48.951	48.951	13.423	33.9597	168.649	29.4874	24.4853	13.4218	82.9337	60.9752	23.2088	51.4439	36.2483	1026.66
Honduras	Cusuco_NP	Average	15.5114	15.5114	-88.2524	67.406	280.554	46.4195	62.5731	49.5946	43.5653	68.7138	122.973	142.584	69.3754	1808.62
Indonesia	Padang	Average	0.908888	-0.908888	100.477	53.441	686.925	136.532	130.669	135.735	24.3695	46.8619	159.345	245.375	140.355	2274.08
Kenya	Laikipia	GMKM	0.293	0.293	36.899	67.6268	140.531	26.7542	24.7499	29.8346	37.1595		39.2524	119.682	20.8167	1388.06
Madagascar	Toamasina	Average	18.946	-18.946	48.429	133.122	1003.28	117.055	82.2923	91.3659	144.941	72.5674	80.9884	396.18	217.368	5193.97
Malaysia	Kuala_Lampur	GMTPL	3.13	3.13	101.657	302.822	2051.2	304.81	188.392	244.183	166.904	97.765	438.553	652.671	317.488	9747.11
Mexico	Chamela	GMTPT	19.496	19.496	-105.042	48.191	238.509	27.3445	19.9577	62.5746	24.537		51.4528	55.7938	19.7902	1902.48
New Zealand	Hamilton	GMAG	37.808	-37.808	175.326	8.30616	35.9661		23.1439		8.20796	12.1074	2.4354	10.1624	21.2328	318.983
Norway	Trondheim	GMTPS	63.405	63.405	10.383	53.0376	169.009	38.0701	51.7222	13.231	155.352	52.0233	34.7817	47.3713	87.1514	1435.02
Pakistan	Islamabad	MAREG4	33.686	33.686	73.076	20.0143	73.6363	36.1314	6.28916	52.6015	22.5114		34.3393	75.2405	11.2749	1074.88
Papua New Guinea	Wanang	GMNG	5.222	-5.222	145.078	99.1486	1385.04	268.312	89.1218	98.2801	53.6483	54.4995	249.101	194.81	206.981	5611.09
Russia	Kiparisovo	GMRT	43.486	43.486	131.975	119.234	449.359	11.9485	60.0722	29.8412	168.259	115.863	30.4773	114.82	63.7351	2821.44
Saudi Arabia	Makkah	MAREG1	21.795	21.795	39.711	26.0574	9.93628	5.94411	32.7396	2.71958				36.4629		228.357
Singapore	Singapore	Average	1.41579	1.41579	103.859	14.6902	244.904	42.8791	33.6426		28.5572		41.6252		47.1948	573.853
South Africa	Johannesburg	GMTBO	26.1826	-26.1826	27.9975	27.7409	80.6321	22.5681	7.26094	17.0144	25.8008		35.871	19.4279	14.6843	662.341
South Africa	Kruger	Average	24.403	-24.403	31.4921	63.7536	116.212	53.5514	49.8631	65.7811	44.8897		29.4588	139.32	24.9835	2262.48
South Africa	Magaliesburg	GMTSA	26.026	-26.026	27.545	47.6084	154.919	43.5327	33.0002	75.5556	35.83	8.13202	33.4575	57.4444	23.0037	1473.42
United States	San_Diego	GMTPN	33.826	33.826	-117.134	33.0501	34.6128	25.0944	9.61292	3.40857			8.2843	1	6.37817	204.733
United States	Smoky_Mountains_NP	GMTPA	33.686	33.686	-83.499	59.0681	254.02	61.7778	75.789	37.6438	62.6329	56.1745	66.213	83.3595	56.809	1483.04

### Sheet: Shannon_index_by_size
Country	Locality	Trap	abs_Latitude	Latitude	Longitude	Braconidae	Cecidomyiidae	Ceratopogonidae	Chironomidae	Cicadellidae	Ichneumonidae	Mycetophilidae	Phoridae	Platygastridae	Sciaridae	alltaxa
Gabon	Lope_NP	Average	0.17	-0.17	11.5955	88.6959	166.475	13.0997	32.0742	22.2937	31.0799	17.2351	44.5449	76.4208	26.5331	609.39
Kenya	Laikipia	GMKM	0.293	0.293	36.899	85.9886	451.031	38.9382	41.4035	46.203	72.1865	48.7273	87.0709	171.547	58.6296	1050.53
Indonesia	Padang	Average	0.908888	-0.908888	100.477	38.3273	124.588	26.5087	20.6419	3.92463	45.0393	19.17	24.9888	54.0401	48.4937	599.402
Singapore	Singapore	Average	1.41579	1.41579	103.859	82.3464	276.751	51.8792	31.9133	8.04087	22.9581	17.4774	32.5209	42.6593	34.344	713.134
Brazil	Caxiuana	GMBZ	1.737	-1.737	-51.455	25.7462	33.7124	9.98029	8.72753	15.3108	10.5498		9.92678	31.703	11.6503	166.943
Malaysia	Kuala_Lampur	GMTPL	3.13	3.13	101.657	15.8244	72.8623	2.28983	20.3409	8.14156	28.2504	9.09351	7.23415	34.4567	20.6246	158.144
Papua New Guinea	Wanang	GMNG	5.222	-5.222	145.078	32.0531	89.9606	14.9214	24.2528		38.9435	48.4284	17.4583	22.0413	27.5332	314.548
Costa Rica	Guanacaste	Average	10.7991	10.7991	-85.3807	38.0894	128.392	27.4473	41.2005	36.1194	25.9109		49.4344	125.253	32.0856	593.66
Honduras	Cusuco_NP	Average	15.5114	15.5114	-88.2524	87.5442	499.832	88.8442	57.1716	12.0041	70.0411	25.1033	163.575	85.0749	57.0868	812.799
Australia	Cow_Bay	GMTAZ	16.238	-16.238	145.427	67.1865	154.982	9.47458	46.2237	15.6016	82.6264		19.7405	47.9018	75.7644	750.929
Madagascar	Toamasina	Average	18.946	-18.946	48.429				12.3747						13.498	19.8176
Mexico	Chamela	GMTPT	19.496	19.496	-105.042	65.4913	104.172	7.55803	25.1299	14.2947	87.9354	6.80784	29.0308	80.0471	11.887	332.095
Australia	Millstream_NP	GMTAB	21.566	-21.566	117.026	41.6697	86.3977	9.59621	12.9912	6.75618	73.5707	19.2345	16.1418	18.4092	14.1405	346.449
Saudi Arabia	Makkah	MAREG1	21.795	21.795	39.711	45.8579	144.56	50.5505	42.8252	15.7485	141.318	39.0986	27.8361	23.4572	41.9045	629.193
Bangladesh	Chittagong	GMTAA	22.468	22.468	91.781	40.9252	112.673	4.68493	16.2382	16.454	70.8258	10.4536	25.2481	47.9635	26.746	403.973
South Africa	Kruger	Average	24.403	-24.403	31.4921	70.673	126.684	14.0806	31.6136	14.0651	68.6156	38.5528	26.3198	37.1897	29.0942	339.349
South Africa	Magaliesburg	GMTSA	26.026	-26.026	27.545				11.9337						3.97081	16.6911
South Africa	Johannesburg	GMTBO	26.1826	-26.1826	27.9975	24.4385	141.905	29.0896	72.4117	19.3917	73.9095	17.3856	31.3726	54.2505	35.5359	689.441
Argentina	Bagual	GMAF	26.303	-26.303	-58.815	53.0307	229.947	16.0703	42.0437	32.6591	85.9918	44.1564	63.8529	70.5372	66.5367	529.119
Argentina	Obera	GMTPQ	27.445	-27.445	-54.94				11.8517		15.394		11.148			18.683
Egypt	Alexandria	Average	31.065	31.065	29.863	48.0193	126.922	28.5927	15.4243	26.09	107.715	16.2008	38.5103	62.7779	33.7425	475.396
Australia	Perth	GMTAG	32.086	-32.086	115.831	73.1676	195.486	30.4276	29.1174	27.4032	34.7479	19.8363	69.2282	43.1182	25.6489	730.718
Pakistan	Islamabad	MAREG4	33.686	33.686	73.076	19.5958	16.3059	7.69765	10.9593	11.573	11.7015		6.52795	20.3109		74.9152
United States	Smoky_Mountains_NP	GMTPA	33.686	33.686	-83.499	39.5811	89.8418		18.6523	11.6109	103.196	47.9061	45.4051	41.4363	27.9978	349.863
United States	San_Diego	GMTPN	33.826	33.826	-117.134	52.8943	156.963	48.0029	16.6731	18.138	35.7195	12.9792	36.5584	75.1505	34.8748	430.115
China	Haopingsi	GMCH	34.088	34.088	107.711	72.1444	105.355	8.15749	15.5006	17.7051	130.952	25.8385	35.6263	20.3002	30.1446	917.229
Australia	Canberra	GMAEA	35.264	-35.264	149.083	31.1061	129.109	17.4298	16.1104	8.00509	75.3458	28.5032	18.8424	45.5007	15.4597	338.912
New Zealand	Hamilton	GMAG	37.808	-37.808	175.326	48.3926	147.224	23.4356	30.8839	29.9166	47.2513	32.313	84.8274	88.1001	39.3894	623.327
Canada	Point_Pelee_NP	CNMTI	41.939	41.939	-82.516	49.1287	242.919	47.6783	46.8905	74.9896	33.2044	31.5375	65.4496	158.103	57.735	443.956
Bulgaria	Godech	GMBU	43.009	43.009	23.058	58.7076	102.241	14.7006	11.742	8.45183	42.5168		31.7571	83.3574	16.3088	411.792
Australia	Tasmania	GMTAO	43.095	-43.095	146.654	66.5212	422.814	34.4104	41.1844	30.0692	108.522	54.2292	37.2	182.644	38.7083	1160.36
Canada	rare_Charitable	RBB15	43.3792	43.374	-80.365	136.948	557.885	97.5139	56.8198	99.4882	108.411	54.8982	177.873	232.858	136.989	1999.37
Russia	Kiparisovo	GMRT	43.486	43.486	131.975	52.0827	190.461	17.5771	14.0066	39.7006	32.7357		48.0702	51.4154	18.5965	818.509
Canada	Thousand_Islands_NP	CNMAT	44.453	44.453	-75.865	13.0377	33.2205		10.9194		12.1189	9.20926	3.51191	12.0662	11.3148	148.605
Germany	Niederbeym	GMTPE	48.951	48.951	13.423	53.0404	138.98	20.8311	37.2831	9.67289	108.647	19.7946	28.9492	44.112	53.6869	652.34
Canada	Grasslands_NP	CNMAG	49.001	49.001	-106.557	25.4369	58.2327	11.1566	3.12067	31.0992	25.0383		30.0207	60.1629	5.34718	313.522
Germany	Kreis_Ahrweiler	GMTPZ	50.556	50.556	7.17	71.862	491.915	68.3165	41.0505	25.3525	45.3493	26.7436	120.474	141.501	103.872	1643.56
Canada	Prince_Albert_NP	CNMTJ	53.85	53.85	-106.078	95.7558	254.579	5.27269	31.815	14.0861	98.4169	49.2573	23.8351	76.8821	37.9247	755.681
Canada	Kluane_NP	CNMAK	60.714	60.714	-137.432	32.451	12.292	6.06585	16.5143	2.02343				38.5671		77.5607
Canada	Nahanni_NP	CNMAM	61.606	61.606	-125.758	19.2208	172.429	18.7829	20.9143		33.719		30.3285		24.7156	248.909
Norway	Trondheim	GMTPS	63.405	63.405	10.383	25.1852	43.9218	13.7437	6.85884	4.78921	25.9538		29.5761	14.6412	6.55878	173.975
Finland	Kiiminki	GMTPC	65.148	65.148	25.838	55.1665	87.0524	26.8246	27.3722	28.8416	50.7451		25.7346	83.9763	16.5199	699.713
Canada	Tuktut_NP	Average	68.8935	68.8935	-122.838	49.9249	134.229	19.8382	9.54934	30.8619	42.1879	4.1763	24.2548	33.7975	17.1773	471.671
Canada	Aulavik_NP	Average	73.2275	73.2275	-119.553	30.2628	29.9683	9.36021	7.09098	2.24535			9.1005	1.84597	6.50196	57.8111
Canada	Quttinirpaaq_NP	Average	81.617	81.617	-74.0995	54.7808	161.085	35.0379	32.5139	11.3316	52.3384	27.5733	50.6965	65.4603	24.8008	331.518

### Sheet: Shannon_index_by_coverage
Country	Locality	Trap	abs_Latitude	Latitude	Longitude	Braconidae	Cecidomyiidae	Ceratopogonidae	Chironomidae	Cicadellidae	Ichneumonidae	Mycetophilidae	Phoridae	Platygastridae	Sciaridae	alltaxa
Argentina	Bagual	GMAF	26.303	-26.303	-58.815	84.8883	133.316	11.1732	27.1914	19.9463	19.3243	13.5031	32.3321	56.5549	21.9142	407.502
Argentina	Obera	GMTPQ	27.445	-27.445	-54.94	112.213	531.53	36.7776	37.0463	46.8382	72.9345	46.3327	83.7278	165.673	50.4124	365.762
Australia	Canberra	GMAEA	35.264	-35.264	149.083	22.4412	86.6734	21.7785	17.1068	3.12593	28.2864	15.0664	16.851	37.8416	40.3531	443.438
Australia	Cow_Bay	GMTAZ	16.238	-16.238	145.427	83.7988	239.153	46.1747	26.3879	6.84477	11.9642	14.0283	24.8778	32.1181	28.1777	209.841
Australia	Millstream_NP	GMTAB	21.566	-21.566	117.026	17.8048	20.4538	7.76727	7.27651	12.8405	5.5381		6.25596	22.5524	9.30206	865.811
Australia	Perth	GMTAG	32.086	-32.086	115.831	7.36603	48.5933	1.84893	16.8233	6.27866	17.5712	6.97562	4.66722	23.3649	16.624	2687.73
Australia	Tasmania	GMTAO	43.095	-43.095	146.654	19.928	63.6868	12.29	19.683		24.4034	41.3941	12.1919	14.2773	23.1479	1883.1
Bangladesh	Chittagong	GMTAA	22.468	22.468	91.781	28.56	95.2288	24.2711	34.1734	35.5916	17.4637		38.0455	133.098	25.9459	751.86
Brazil	Caxiuana	GMBZ	1.737	-1.737	-51.455	79.5177	602.014	88.9558	48.9593	10.3939	46.2489	20.7167	158.197	76.3452	50.2645	580.202
Bulgaria	Godech	GMBU	43.009	43.009	23.058	55.4093	117.271	7.85538	41.7359	13.511	86.3348		13.8011	36.9251	65.4826	661.546
Canada	Aulavik_NP	Average	73.2275	73.2275	-119.553				9.9164						11.8361	1318.96
Canada	Grasslands_NP	CNMAG	49.001	49.001	-106.557	51.7832	76.4948	6.20093	21.148	11.9284	74.2547	5.27956	20.6342	63.4662	9.34566	751.447
Canada	Kluane_NP	CNMAK	60.714	60.714	-137.432	28.8621	58.4636	7.94719	11.376	5.37042	67.849	17.7358	11.0654	11.9889	11.9039	134.092
Canada	Nahanni_NP	CNMAM	61.606	61.606	-125.758	33.708	109.538	45.0304	37.1322	13.0523	175.308	37.8708	19.2598	15.9059	36.8533	59.8141
Canada	Point_Pelee_NP	CNMTI	41.939	41.939	-82.516	28.1053	78.8423	3.63723	13.4219	13.342	60.9574	8.85708	17.3955	34.8505	21.7636	546.807
Canada	Prince_Albert_NP	CNMTJ	53.85	53.85	-106.078	49.742	90.7274	11.4639	26.779	11.6517	60.5706	37.3037	17.8673	30.641	24.5489	667.498
Canada	Quttinirpaaq_NP	Average	81.617	81.617	-74.0995				9.69593						3.06632	421.711
Canada	rare_Charitable	RBB15	43.3792	43.374	-80.365	16.8877	111.13	25.0561	64.7669	16.9105	64.1265	15.1287	21.6233	41.4483	30.2243	144.098
Canada	Thousand_Islands_NP	CNMAT	44.453	44.453	-75.865	42.7005	192.04	14.4296	36.7529	29.437	82.7209	38.5725	48.0992	62.6032	58.8574	560.197
Canada	Tuktut_NP	Average	68.8935	68.8935	-122.838				9.3581		9.17309		8.28918			1134.83
China	Haopingsi	GMCH	34.088	34.088	107.711	35.6008	95.6222	25.2288	12.4744	23.0467	143.673	13.6089	27.6054	51.3538	28.924	57.2484
Costa Rica	Guanacaste	Average	10.7991	10.7991	-85.3807	71.6968	173.585	27.1923	25.0563	25.9763	27.655	16.9585	59.5022	36.9747	21.7477	126.448
Egypt	Alexandria	Average	31.065	31.065	29.863	9.78363	10.0793	6.29022	8.76038	9.72609	7.08998		4.23421	12.7076		270.943
Finland	Kiiminki	GMTPC	65.148	65.148	25.838	26.5922	58.694		14.997	9.28201	99.9889	42.2617	33.3672	27.2122	23.108	299.1
Gabon	Lope_NP	Average	0.17	-0.17	11.5955	42.2953	147.2	44.6517	13.7697	16.6428	27.6361	10.8018	28.1751	73.337	29.3795	43.9108
Germany	Kreis_Ahrweiler	GMTPZ	50.556	50.556	7.17	63.8144	77.1389	6.97313	12.8456	15.1436	151.206	21.8046	25.7541	14.4076	24.7031	433.05
Germany	Niederbeym	GMTPE	48.951	48.951	13.423	20.8966	94.3043	14.4672	12.9996	6.74462	61.1677	25.8738	13.0508	33.2837	12.7572	526.575
Honduras	Cusuco_NP	Average	15.5114	15.5114	-88.2524	39.5765	124.346	20.4993	26.5319	26.2083	33.0728	29.767	74.6305	77.0489	33.7853	115.73
Indonesia	Padang	Average	0.908888	-0.908888	100.477	36.9912	249.219	47.0742	42.3886	72.2552	21.5781	25.9703	59.0935	166.518	51.6322	344.172
Kenya	Laikipia	GMKM	0.293	0.293	36.899	45.2483	73.4323	12.2533	9.65225	7.43115	27.591		22.7827	72.1229	13.0708	714.914
Madagascar	Toamasina	Average	18.946	-18.946	48.429	69.7687	482.229	33.2656	35.3766	28.8141	107.768	46.5018	29.5616	243.98	37.2208	257.343
Malaysia	Kuala_Lampur	GMTPL	3.13	3.13	101.657	216.506	864.549	109.113	54.2064	112.099	114.668	52.5694	207.35	387.58	136.823	621.359
Mexico	Chamela	GMTPT	19.496	19.496	-105.042	36.8992	146.927	14.506	11.0825	35.1817	20.1003		34.5698	37.3956	14.4292	748.042
New Zealand	Hamilton	GMAG	37.808	-37.808	175.326	6.87175	21.0806		9.03485		6.49834	7.10322	2.12755	7.74995	9.15082	496.923
Norway	Trondheim	GMTPS	63.405	63.405	10.383	38.943	101.368	17.5912	30.779	7.92806	111.139	17.9284	20.6091	31.8778	45.3575	290.886
Pakistan	Islamabad	MAREG4	33.686	33.686	73.076	14.9077	39.3822	9.32948	2.46643	26.8482	15.0777		21.2944	47.295	4.25609	286.983
Papua New Guinea	Wanang	GMNG	5.222	-5.222	145.078	65.6438	643.411	75.0756	35.4707	24.9468	32.1815	22.8665	118.104	133.604	95.6886	845.433
Russia	Kiparisovo	GMRT	43.486	43.486	131.975	92.1841	227.781	4.27023	26.4771	11.8703	106.691	49.0107	16.6747	66.9382	31.7522	294.594
Saudi Arabia	Makkah	MAREG1	21.795	21.795	39.711	19.1469	7.16044	4.60882	15.2484	1.62612				25.8605		293.446
Singapore	Singapore	Average	1.41579	1.41579	103.859	11.0277	139.074	16.1502	17.9177		20.9508		22.9725		21.7434	572.277
South Africa	Johannesburg	GMTBO	26.1826	-26.1826	27.9975	16.1462	30.678	11.4287	5.13558	4.05818	16.0359		21.1933	9.76477	5.3213	573.915
South Africa	Kruger	Average	24.403	-24.403	31.4921	43.9896	61.8106	23.59	23.2885	26.4484	34.6624		18.2472	76.7593	13.4073	296.087
South Africa	Magaliesburg	GMTSA	26.026	-26.026	27.545	35.6068	96.3026	17.1324	8.04006	28.413	27.3785	3.23312	17.3173	25.9366	13.5803	13.2657
United States	San_Diego	GMTPN	33.826	33.826	-117.134	19.7259	19.8548	7.77902	5.43874	1.7668			5.75458	1	4.77822	14.5201
United States	Smoky_Mountains_NP	GMTPA	33.686	33.686	-83.499	41.028	127.595	30.0356	27.9931	9.93234	39.8373	23.7488	37.899	51.7586	20.8857	12.3038

### Sheet: Turnover summary
Metric	Braconidae	Cecidomyiidae	Ceratopogonidae	Chironomidae	Cicadellidae	Ichneumonidae	Phoridae	Platygastridae	Psychodidae	Sciaridae
Total species	4634	26387	4080	5177	2867	4563	5473	6200	1505	5315
Species in more than 1 site	479	2253	460	714	326	833	889	679	211	617
% spp. in more than 1 site	0.103366	0.085383	0.112745	0.137918	0.113708	0.182555	0.162434	0.109516	0.140199	0.116087	0.126391
Most widespread species	24	20	10	11	12	20	16	11	17	14
Species in 10 sites or more	8	10	1	2	1	5	6	1	2	7
