## Supplementary Material S4 for "Weak and inverse latitudinal diversity gradients in the globally dominant flying insect clades"

### Sheet: Sheet1
Variable Full name	Variable Abbreviation	cod_variable	r2	radj	stdcoef	low	high	Relative Importance	group	metric
Precipitation Seasonality	PS	bio_15	0.484917	0.415261	-0.390836	-0.654867	-0.126805	0.95	All taxa	q0s
Precipitation of Warmest Quarter	PQW	bio_18	0.484917	0.415261	0.373741	0.0137797	0.733703	0.75	All taxa	q0s			BIO1 = Annual Mean Temperature
Mean Temperature of Wettest Quarter	MPTWQ	bio_8	0.484917	0.415261	0.468727	0.103949	0.833505	0.89	All taxa	q0s			BIO2 = Mean Diurnal Range (Mean of monthly (max temp - min temp))
Precipitation of Wettest Month	PWM	bio_13	0.484917	0.415261	0.105994	-0.436836	0.648823	0.3	All taxa	q0s			BIO3 = Isothermality (BIO2/BIO7) (×100)
Mean Temperature of Warmest Quarter	MTWarmQ	bio_10	0.484917	0.415261	0.008451	-0.492134	0.509035	0.25	All taxa	q0s			BIO4 = Temperature Seasonality (standard deviation ×100)
Temperature Seasonality	TS	bio_4	0.484917	0.415261	-0.04013	-0.373414	0.293154	0.21	All taxa	q0s			BIO5 = Max Temperature of Warmest Month
Precipitation Seasonality	PS	bio_15	0.414722	0.333033	-0.43113	-0.703267	-0.158989	0.96	Braconidae	q0s			BIO6 = Min Temperature of Coldest Month
Mean Temperature of Wettest Quarter	MPTWQ	bio_8	0.414722	0.333033	0.50255	0.118776	0.886328	0.81	Braconidae	q0s			BIO7 = Temperature Annual Range (BIO5-BIO6)
Precipitation of Warmest Quarter	PQW	bio_18	0.414722	0.333033	0.20946	-0.170396	0.589315	0.37	Braconidae	q0s			BIO8 = Mean Temperature of Wettest Quarter
Precipitation of Wettest Month	PWM	bio_13	0.414722	0.333033	0.1592	-0.244375	0.562784	0.31	Braconidae	q0s			BIO9 = Mean Temperature of Driest Quarter
Temperature Seasonality	TS	bio_4	0.414722	0.333033	-0.09383	-0.445189	0.257521	0.22	Braconidae	q0s			BIO10 = Mean Temperature of Warmest Quarter
Mean Temperature of Warmest Quarter	MTWarmQ	bio_10	0.414722	0.333033	0.26448	-0.222472	0.75144	0.35	Braconidae	q0s			BIO11 = Mean Temperature of Coldest Quarter
Precipitation Seasonality	PS	bio_15	0.557526	0.499644	-0.489	-0.742891	-0.235055	1	Cecidomyiidae	q0s			BIO12 = Annual Precipitation
Precipitation of Warmest Quarter	PQW	bio_18	0.557526	0.499644	0.4248	0.0681625	0.781406	0.73	Cecidomyiidae	q0s			BIO13 = Precipitation of Wettest Month
Mean Temperature of Wettest Quarter	MPTWQ	bio_8	0.557526	0.499644	0.2613	-0.0776009	0.600202	0.5	Cecidomyiidae	q0s			BIO14 = Precipitation of Driest Month
Mean Temperature of Warmest Quarter	MTWarmQ	bio_10	0.557526	0.499644	0.1865	-0.165201	0.538184	0.39	Cecidomyiidae	q0s			BIO15 = Precipitation Seasonality (Coefficient of Variation)
Temperature Seasonality	TS	bio_4	0.557526	0.499644	-0.1946	-0.49688	0.107653	0.4	Cecidomyiidae	q0s			BIO16 = Precipitation of Wettest Quarter
Precipitation of Wettest Month	PWM	bio_13	0.557526	0.499644	0.3334	-0.127918	0.794764	0.46	Cecidomyiidae	q0s			BIO17 = Precipitation of Driest Quarter
Mean Temperature of Warmest Quarter	MTWarmQ	bio_10	0.529114	0.466706	0.2647	-0.0755536	0.604972	0.48	Ceratopogonidae	q0s			BIO18 = Precipitation of Warmest Quarter
Precipitation Seasonality	PS	bio_15	0.529114	0.466706	-0.3057	-0.565788	-0.0456059	0.85	Ceratopogonidae	q0s			BIO19 = Precipitation of Coldest Quarter
Precipitation of Warmest Quarter	PQW	bio_18	0.529114	0.466706	0.455	0.0955562	0.81449	0.75	Ceratopogonidae	q0s
Temperature Seasonality	TS	bio_4	0.529114	0.466706	-0.2429	-0.563134	0.0773631	0.47	Ceratopogonidae	q0s
Mean Temperature of Wettest Quarter	MPTWQ	bio_8	0.529114	0.466706	0.2029	-0.207972	0.613802	0.36	Ceratopogonidae	q0s
Precipitation of Wettest Month	PWM	bio_13	0.529114	0.466706	0.3136	-0.213458	0.840702	0.39	Ceratopogonidae	q0s
Precipitation Seasonality	PS	bio_15	0.471529	0.399628	-0.648376	-0.916972	-0.379779	1	Chironomidae	q0s
Precipitation of Warmest Quarter	PQW	bio_18	0.471529	0.399628	0.262304	-0.0957639	0.620372	0.51	Chironomidae	q0s
Mean Temperature of Wettest Quarter	MPTWQ	bio_8	0.471529	0.399628	0.309607	-0.0668031	0.686017	0.59	Chironomidae	q0s
Precipitation of Wettest Month	PWM	bio_13	0.471529	0.399628	0.213011	-0.198814	0.624836	0.41	Chironomidae	q0s
Temperature Seasonality	TS	bio_4	0.471529	0.399628	0.171592	-0.169654	0.512838	0.34	Chironomidae	q0s
Mean Temperature of Warmest Quarter	MTWarmQ	bio_10	0.471529	0.399628	0.006296	-0.470094	0.482685	0.27	Chironomidae	q0s
Precipitation Seasonality	PS	bio_15	0.444746	0.368283	-0.2472	-0.529997	0.0356877	0.59	Cicadellidae	q0s
Precipitation of Warmest Quarter	PQW	bio_18	0.444746	0.368283	0.4826	-0.00408621	0.969334	0.89	Cicadellidae	q0s
Mean Temperature of Wettest Quarter	MPTWQ	bio_8	0.444746	0.368283	0.3451	-0.0849796	0.775257	0.55	Cicadellidae	q0s
Mean Temperature of Warmest Quarter	MTWarmQ	bio_10	0.444746	0.368283	0.2818	-0.114703	0.678343	0.47	Cicadellidae	q0s
Precipitation of Wettest Month	PWM	bio_13	0.444746	0.368283	-0.2525	-0.903798	0.398747	0.39	Cicadellidae	q0s
Temperature Seasonality	TS	bio_4	0.444746	0.368283	-0.1998	-0.564534	0.164997	0.36	Cicadellidae	q0s
Precipitation Seasonality	PS	bio_15	0.448704	0.372922	-0.602	-0.883002	-0.321036	0.97	Ichneumonidae	q0s
Precipitation of Warmest Quarter	PQW	bio_18	0.448704	0.372922	0.272	-0.11703	0.661077	0.47	Ichneumonidae	q0s
Temperature Seasonality	TS	bio_4	0.448704	0.372922	0.3674	0.0252016	0.709528	0.77	Ichneumonidae	q0s
Mean Temperature of Wettest Quarter	MPTWQ	bio_8	0.448704	0.372922	0.3845	-0.0434252	0.812513	0.66	Ichneumonidae	q0s
Precipitation of Wettest Month	PWM	bio_13	0.448704	0.372922	0.0562	-0.471564	0.583964	0.26	Ichneumonidae	q0s
Mean Temperature of Warmest Quarter	MTWarmQ	bio_10	0.448704	0.372922	-0.1544	-0.723176	0.414434	0.29	Ichneumonidae	q0s
Precipitation Seasonality	PS	b15	0.34185	0.24698	-0.541763	-0.815979	-0.267547	1	Mycetophilidae	q0
Precipitation of Warmest Quarter	PQW	b18	0.34185	0.24698	0.21401	-0.158315	0.586336	0.4	Mycetophilidae	q0
Mean Temperature of Wettest Quarter	MPTWQ	b8	0.34185	0.24698	0.041242	-0.359309	0.441792	0.24	Mycetophilidae	q0
Mean Temperature of Warmest Quarter	MTWarmQ	b10	0.34185	0.24698	-0.008842	-0.399131	0.381447	0.24	Mycetophilidae	q0
Temperature Seasonalit	TS	b4	0.34185	0.24698	0.187019	-0.157986	0.532023	0.35	Mycetophilidae	q0
Precipitation of Wettest Month	PWM	b13	0.34185	0.24698	0.144465	-0.299316	0.588246	0.25	Mycetophilidae	q0
Precipitation of Wettest Month	PWM	bio_13	0.563155	0.506159	0.4235	0.0845215	0.762572	0.83	Phoridae	q0s
Precipitation Seasonality	PS	bio_15	0.563155	0.506159	-0.5027	-0.754597	-0.250834	1	Phoridae	q0s
Mean Temperature of Wettest Quarter	MPTWQ	bio_8	0.563155	0.506159	0.302	-0.0303148	0.634344	0.6	Phoridae	q0s
Temperature Seasonality	TS	bio_4	0.563155	0.506159	-0.2469	-0.561419	0.0676689	0.36	Phoridae	q0s
Mean Temperature of Warmest Quarter	MTWarmQ	bio_10	0.563155	0.506159	0.1796	-0.215075	0.574187	0.35	Phoridae	q0s
Precipitation of Warmest Quarter	PQW	bio_18	0.563155	0.506159	0.2108	-0.284967	0.706473	0.34	Phoridae	q0s
Mean Temperature of Warmest Quarter	MTWarmQ	bio_10	0.46775	0.395211	0.2797	-0.0565633	0.616047	0.56	Platygastridae	q0s
Precipitation of Warmest Quarter	PQW	bio_18	0.46775	0.395211	0.5898	0.126809	1.05281	0.99	Platygastridae	q0s
Precipitation of Wettest Month	PWM	bio_13	0.46775	0.395211	-0.2991	-0.86532	0.267198	0.41	Platygastridae	q0s
Precipitation Seasonality	PS	bio_15	0.46775	0.395211	-0.1665	-0.437467	0.104437	0.3	Platygastridae	q0s
Mean Temperature of Wettest Quarter	MPTWQ	bio_8	0.46775	0.395211	0.2348	-0.183635	0.653257	0.39	Platygastridae	q0s
Temperature Seasonality	TS	bio_4	0.46775	0.395211	-0.1202	-0.476974	0.236525	0.27	Platygastridae	q0s
Precipitation Seasonality	PS	bio_15	0.491141	0.422521	-0.56845	-0.81659	-0.320305	0.97	Sciaridae	q0s
Precipitation of Warmest Quarter	PQW	bio_18	0.491141	0.422521	0.43248	0.112756	0.752209	0.84	Sciaridae	q0s
Mean Temperature of Wettest Quarter	MPTWQ	bio_8	0.491141	0.422521	0.15963	-0.190933	0.510194	0.3	Sciaridae	q0s
Mean Temperature of Warmest Quarter	MTWarmQ	bio_10	0.491141	0.422521	0.03947	-0.308988	0.387932	0.22	Sciaridae	q0s
Temperature Seasonality	TS	bio_4	0.491141	0.422521	-0.02828	-0.330095	0.27354	0.2	Sciaridae	q0s
Precipitation of Wettest Month	PWM	bio_13	0.491141	0.422521	0.16596	-0.385159	0.71707	0.3	Sciaridae	q0s
