## Supplementary Material S5 for "Weak and inverse latitudinal diversity gradients in the globally dominant flying insect clades"

### Sheet: hillebrand
Organisms	Diversity type		Slope b	rz	Dataset
Treehopper	gamma		-0.01	-4.61	Hillebrand 2004
Moths	alpha		-5.64	-3.8	Hillebrand 2004
Treehopper	gamma		-1.12	-3.07	Hillebrand 2004
Coleoptera 2 families	gamma		-8.99	-2.9	Hillebrand 2004
Ants	gamma		-3.1	-2.7	Hillebrand 2004
Amphibians	alpha		-4.16	-2.65	Hillebrand 2004
Birds	gamma		-1.42	-2.55	Hillebrand 2004
Swallowtails	gamma		-3.54	-2.48	Hillebrand 2004
Ants	gamma		-2.35	-2.44	Hillebrand 2004
Plants	gamma		-40.15	-2.36	Hillebrand 2004
Herbivorous mammals	Ranges		-0.38	-2.35	Hillebrand 2004
Bats	Ranges		-3.7	-2.29	Hillebrand 2004
Vascular plants	gamma		-25.1	-2.27	Hillebrand 2004
Swallowtails	Ranges		-6.49	-2.25	Hillebrand 2004
Viperid snakes	Ranges		-0.64	-2.25	Hillebrand 2004
Swallowtails	Ranges		-3.6	-2.21	Hillebrand 2004
Orchids	gamma		-66.7	-2.18	Hillebrand 2004
Swallowtails	gamma		-6.36	-2.18	Hillebrand 2004
Mammals	alpha		-0.96	-2.18	Hillebrand 2004
Parrots	Ranges		-1.93	-2.16	Hillebrand 2004
Insectivorous birds	Ranges		-0.86	-2.15	Hillebrand 2004
Lizards	Ranges		-0.86	-2.15	Hillebrand 2004
Woodpecker	Ranges		-0.91	-2.13	Hillebrand 2004
Bats	gamma		-3.1	-2.09	Hillebrand 2004
Birds	Ranges		-49.61	-2.08	Hillebrand 2004
Mammals			-2.08	-2.03	Hillebrand 2004
Mammals	Ranges		-2.02	-2.03	Hillebrand 2004
Ants	gamma		-6.81	-2	Hillebrand 2004
Flowering plants	gamma		-0.04	-2	Hillebrand 2004
Unpalatable butterfiels	gamma		-22.83	-1.97	Hillebrand 2004
Termites	Ranges		-0.74	-1.97	Hillebrand 2004
Passerines	Ranges		-5.08	-1.96	Hillebrand 2004
Trees			-12.99	-1.93	Hillebrand 2004
Woodpecker	Ranges		-0.54	-1.91	Hillebrand 2004
Elapid snakes	Ranges		0.37	-1.89	Hillebrand 2004
Birds	Ranges		-19.59	-1.85	Hillebrand 2004
Viperid snakes	Ranges		-0.54	-1.85	Hillebrand 2004
Snakes	gamma		-5.16	-1.84	Hillebrand 2004
Bats	gamma		-1.21	-1.8	Hillebrand 2004
Bats	Ranges		-0.09	-1.8	Hillebrand 2004
Trees	gamma		-7.59	-1.77	Hillebrand 2004
Butterflies	alpha		-13.88	-1.75	Hillebrand 2004
Treehopper	gamma		-4	-1.74	Hillebrand 2004
Parrots	Ranges		-1.26	-1.74	Hillebrand 2004
Phyllostomid bats	Ranges		-2.7	-1.72	Hillebrand 2004
Dragonflies	gamma		-1.38	-1.71	Hillebrand 2004
Bats	Ranges		-0.07	-1.69	Hillebrand 2004
Phyllostomid bats	Ranges		-1.89	-1.68	Hillebrand 2004
Birds			-8.78	-1.67	Hillebrand 2004
Mammals			-2.1	-1.66	Hillebrand 2004
Birds	gamma		-7.77	-1.65	Hillebrand 2004
Carnivorous mammals	Ranges		-0.07	-1.64	Hillebrand 2004
Total vertebrates	Ranges		-26.74	-1.62	Hillebrand 2004
Termites	Ranges		-0.59	-1.62	Hillebrand 2004
Total vertebrates	Ranges		-7.6	-1.61	Hillebrand 2004
Birds	Ranges		-6.03	-1.58	Hillebrand 2004
Mammals	Ranges		-5.5	-1.57	Hillebrand 2004
Reptils	Ranges		-3.23	-1.57	Hillebrand 2004
Bats	Ranges		-2.4	-1.57	Hillebrand 2004
Lepidoptera	Ranges		-6.21	-1.56	Hillebrand 2004
Nonphyllobats	Ranges		-0.87	-1.55	Hillebrand 2004
Vascular plants	Ranges		-2.7	-1.53	Hillebrand 2004
Snakes	gamma		-2.05	-1.52	Hillebrand 2004
Exotic plants	gamma		-1.46	-1.5	Hillebrand 2004
Unpalatable butterfiels	gamma		-13.69	-1.49	Hillebrand 2004
Plants	alpha		-0.45	-1.48	Hillebrand 2004
Ants	alpha		-0.88	-1.47	Hillebrand 2004
Mammals	Ranges		-3	-1.44	Hillebrand 2004
Reptils	Ranges		-0.87	-1.44	Hillebrand 2004
Bats	Ranges		-2.49	-1.42	Hillebrand 2004
Marsupials	Ranges		-0.64	-1.42	Hillebrand 2004
Marsupials	Ranges		-0.85	-1.41	Hillebrand 2004
Nonphyllobats	Ranges		-0.71	-1.41	Hillebrand 2004
Testate rhzopods	alpha		-1.25	-1.4	Hillebrand 2004
Liverworts	alpha		-1.29	-1.35	Hillebrand 2004
Marsupials	Ranges		-0.09	-1.35	Hillebrand 2004
Plants	gamma		-335.6	-1.34	Hillebrand 2004
Bats	Ranges		-2.58	-1.34	Hillebrand 2004
Birds	gamma		-28.4	-1.31	Hillebrand 2004
Trees	gamma		-2.71	-1.3	Hillebrand 2004
Vascular plants	alpha		-0.08	-1.28	Hillebrand 2004
Treehopper	gamma		-0.01	-1.26	Hillebrand 2004
Birds	alpha		-1.73	-1.24	Hillebrand 2004
Lizards	gamma		-0.4	-1.23	Hillebrand 2004
Grasshopper	gamma		-5.2	-1.21	Hillebrand 2004
Birds			-0.01	-1.21	Hillebrand 2004
Birds	alpha		-7.81	-1.19	Hillebrand 2004
Dermaptera	gamma		-0.65	-1.19	Hillebrand 2004
Birds	gamma		-29.77	-1.18	Hillebrand 2004
Bats	Ranges		-1.1	-1.18	Hillebrand 2004
Bats	Ranges		-1.29	-1.17	Hillebrand 2004
Dermaptera	gamma		-0.3	-1.17	Hillebrand 2004
Rodents	gamma		-1.01	-1.15	Hillebrand 2004
Termites			-1.16	-1.13	Hillebrand 2004
Bats	Ranges		-1.1	-1.12	Hillebrand 2004
Birds	Ranges		-4.19	-1.1	Hillebrand 2004
Tiger beetles	gamma		-0.56	-1.1	Hillebrand 2004
Land birds	alpha		-0.08	-1.08	Hillebrand 2004
Primates	Ranges		-0.19	-1.07	Hillebrand 2004
Primates	Ranges		-0.21	-1.06	Hillebrand 2004
Snakes	alpha		-0.62	-1.04	Hillebrand 2004
Trees	Ranges		-3.6	-1.03	Hillebrand 2004
Bats	gamma		-1.93	-1.02	Hillebrand 2004
Birds	gamma		-4.94	-1.01	Hillebrand 2004
Land birds	alpha		-1.39	-1.01	Hillebrand 2004
Grasshopper	gamma		-14.49	-1	Hillebrand 2004
Primates	gamma		-0.48	-1	Hillebrand 2004
Flowering plants	gamma		-0.02	-1	Hillebrand 2004
Dragonflies	gamma		-6.29	-0.99	Hillebrand 2004
Lizards	alpha		-0.37	-0.99	Hillebrand 2004
Bats	Ranges		-0.8	-0.98	Hillebrand 2004
Trees	alpha		-0.29	-0.98	Hillebrand 2004
Butterflies	gamma		-2.87	-0.97	Hillebrand 2004
Vascular plants	alpha		-0.08	-0.97	Hillebrand 2004
Ants	gamma		-1.77	-0.96	Hillebrand 2004
Small mammals	alpha		-0.45	-0.95	Hillebrand 2004
Trees	alpha		-10.01	-0.94	Hillebrand 2004
Treehopper	gamma		-1.19	-0.94	Hillebrand 2004
Mammals	gamma		-1.62	-0.92	Hillebrand 2004
Flowering plants	gamma		-0.02	-0.92	Hillebrand 2004
Vascular plants	alpha		-0.64	-0.91	Hillebrand 2004
Dune plants	alpha		-0.25	-0.91	Hillebrand 2004
Mammals	Ranges		-1	-0.9	Hillebrand 2004
Reptils	gamma		-0.03	-0.9	Hillebrand 2004
Birds	Ranges		-19.51	-0.89	Hillebrand 2004
Birds	alpha		-5.97	-0.89	Hillebrand 2004
Bats	alpha		-1.38	-0.89	Hillebrand 2004
Primates	alpha		-0.23	-0.89	Hillebrand 2004
Mammals	Ranges		-1.27	-0.88	Hillebrand 2004
Elapid snakes	Ranges		-0.31	-0.88	Hillebrand 2004
Marsupials	Ranges		-0.04	-0.88	Hillebrand 2004
Turtles	Ranges		-0.13	-0.87	Hillebrand 2004
Mammals	gamma		-0.01	-0.87	Hillebrand 2004
Vascular plants	alpha		-0.68	-0.86	Hillebrand 2004
Bees	gamma		-63.21	-0.85	Hillebrand 2004
Ants	alpha		-1.79	-0.85	Hillebrand 2004
Plants	alpha		-0.71	-0.84	Hillebrand 2004
Mites	alpha		-1.33	-0.83	Hillebrand 2004
All mammals	Ranges		-0.73	-0.83	Hillebrand 2004
Flowering plants	gamma		-0.02	-0.83	Hillebrand 2004
Rodents	Ranges		-0.73	-0.81	Hillebrand 2004
Birds	Ranges		-5.08	-0.8	Hillebrand 2004
Mammals	Ranges		-1.31	-0.8	Hillebrand 2004
Amphibians	gamma		-0.02	-0.78	Hillebrand 2004
Bees	gamma		-13	-0.77	Hillebrand 2004
Plants	gamma		-0.57	-0.77	Hillebrand 2004
Orchids	gamma		-26.77	-0.74	Hillebrand 2004
Vascular plants	alpha		-2.59	-0.74	Hillebrand 2004
Falconiformes	Ranges		-0.32	-0.73	Hillebrand 2004
Fruitflies	gamma		-0.01	-0.72	Hillebrand 2004
Vascular plants	alpha		-3.15	-0.71	Hillebrand 2004
Amphibians	alpha		-0.24	-0.71	Hillebrand 2004
Bats	alpha		-0.05	-0.71	Hillebrand 2004
Waterbirds	Ranges		-2.56	-0.69	Hillebrand 2004
Vascular plants			-0.71	-0.69	Hillebrand 2004
Ants	alpha		-0.08	-0.69	Hillebrand 2004
Mammals	Ranges		-1.57	-0.68	Hillebrand 2004
Birds	alpha		-0.57	-0.68	Hillebrand 2004
Treehopper	gamma		-3.11	-0.66	Hillebrand 2004
Passerines	alpha		-0.44	-0.64	Hillebrand 2004
Plants with extrafloral nectaries	gamma		-0.29	-0.64	Hillebrand 2004
Fruitflies	gamma		-0.1	-0.64	Hillebrand 2004
Flowering plants	gamma		-0.02	-0.64	Hillebrand 2004
Ants	alpha		-1.31	-0.63	Hillebrand 2004
Bats	alpha		-0.77	-0.63	Hillebrand 2004
Wide ranged birds	Ranges		-6.88	-0.6	Hillebrand 2004
Birds			-2.45	-0.6	Hillebrand 2004
Flowering plants	gamma		-0.01	-0.6	Hillebrand 2004
Flowering plants	gamma		-0.01	-0.59	Hillebrand 2004
Reptils	alpha		-5.03	-0.56	Hillebrand 2004
Passerines	alpha		-0.29	-0.56	Hillebrand 2004
Birds	gamma		-36.51	-0.55	Hillebrand 2004
Vascular plants	alpha		-1.73	-0.55	Hillebrand 2004
Ants	alpha		-0.53	-0.55	Hillebrand 2004
Amphibians	Ranges		-0.32	-0.55	Hillebrand 2004
Mammals	alpha		-0.33	-0.54	Hillebrand 2004
Bats	alpha		-0.03	-0.54	Hillebrand 2004
Arthropods	alpha		-0.02	-0.52	Hillebrand 2004
Amphibians	Ranges		-0.97	-0.5	Hillebrand 2004
Carex			-0.91	-0.5	Hillebrand 2004
Tiger beetles	gamma		-0.44	-0.5	Hillebrand 2004
Rodents	Ranges		-0.16	-0.5	Hillebrand 2004
Ichneumonidae	alpha		-0.96	-0.49	Hillebrand 2004
Ciliates	alpha		-0.92	-0.49	Hillebrand 2004
Vascular plants	alpha		-0.77	-0.48	Hillebrand 2004
Bees	gamma		-1.28	-0.47	Hillebrand 2004
Wide ranged birds	Ranges		-3.16	-0.46	Hillebrand 2004
Exotic mammals	gamma		-0.1	-0.46	Hillebrand 2004
Birds	gamma		-10.94	-0.45	Hillebrand 2004
Birds	gamma		-0.1	-0.45	Hillebrand 2004
Strigiformes	Ranges		-0.05	-0.45	Hillebrand 2004
Grasshoppers	alpha		-0.8	-0.44	Hillebrand 2004
Ferns	gamma		-0.03	-0.43	Hillebrand 2004
Banksia	gamma		-0.46	-0.42	Hillebrand 2004
Ants	alpha		-0.43	-0.42	Hillebrand 2004
Birds	gamma		-0.01	-0.42	Hillebrand 2004
Plants	alpha		-0.69	-0.39	Hillebrand 2004
Narrow ranged birds	Ranges		-0.35	-0.38	Hillebrand 2004
Dermaptera	gamma		-0.78	-0.37	Hillebrand 2004
Galling insects	gamma		-0.1	-0.37	Hillebrand 2004
Arthropods	alpha		-0.32	-0.35	Hillebrand 2004
Primates	alpha		-0.07	-0.35	Hillebrand 2004
Flowering plants	gamma		-0.01	-0.35	Hillebrand 2004
Tiger beetles	gamma		-0.77	-0.33	Hillebrand 2004
Bees	alpha		-6.53	-0.32	Hillebrand 2004
Birds	alpha		-1.09	-0.32	Hillebrand 2004
Termites	Ranges		-0.61	-0.32	Hillebrand 2004
Dermaptera	gamma		-0.21	-0.31	Hillebrand 2004
Lizards	Ranges		-0.32	-0.29	Hillebrand 2004
Angiosperms	gamma		-0.01	-0.28	Hillebrand 2004
Ciliates	alpha		-0.29	-0.27	Hillebrand 2004
Ichneumonidae	Ranges		-6.26	-0.25	Hillebrand 2004
Birds			-0.71	-0.24	Hillebrand 2004
Exotic birds	gamma		-0.07	-0.24	Hillebrand 2004
Butterflies	gamma		-1.88	-0.23	Hillebrand 2004
Lepidoptera	alpha		-0.39	-0.23	Hillebrand 2004
Myriopods	Ranges		-0.14	-0.23	Hillebrand 2004
Birds	alpha		-5.32	-0.21	Hillebrand 2004
Birds	alpha		-0.24	-0.21	Hillebrand 2004
Exotic mammals	gamma		-0.06	-0.21	Hillebrand 2004
Narrow ranged birds	Ranges		-0.14	-0.2	Hillebrand 2004
Flowering plants	alpha		-0.01	-0.19	Hillebrand 2004
Waterbirds	Ranges		-0.39	-0.18	Hillebrand 2004
Primates	gamma		-0.07	-0.18	Hillebrand 2004
Bird parasites	alpha		-0.13	-0.16	Hillebrand 2004
Mosses	alpha		-0.13	-0.14	Hillebrand 2004
Plants	alpha		-0.07	-0.14	Hillebrand 2004
Trees	Ranges		-1.52	-0.13	Hillebrand 2004
Exotic mammals	gamma		-0.02	-0.13	Hillebrand 2004
Flowering plants	alpha		-0.01	-0.13	Hillebrand 2004
Woody plants	Ranges		-2.92	-0.12	Hillebrand 2004
Flowering plants	gamma		0	-0.12	Hillebrand 2004
Birds	gamma		-0.59	-0.11	Hillebrand 2004
Lepidoptera	Ranges		-0.47	-0.11	Hillebrand 2004
Pinaceae	Ranges		-0.09	-0.11	Hillebrand 2004
Passerines	alpha		-0.05	-0.11	Hillebrand 2004
Mammal parasites	alpha		-0.02	-0.05	Hillebrand 2004
Turtles	Ranges		-0.02	-0.04	Hillebrand 2004
Flowering plants	gamma		0	-0.03	Hillebrand 2004
Plants	alpha		-0.01	-0.01	Hillebrand 2004
Bees	alpha		0.01	0	Hillebrand 2004
Bumblebees	Ranges		0.01	0.02	Hillebrand 2004
Galling insects	gamma		0.01	0.03	Hillebrand 2004
Coleoptera	alpha		0.03	0.05	Hillebrand 2004
Marsupials	Ranges		0.03	0.07	Hillebrand 2004
Coleoptera	alpha		0.01	0.08	Hillebrand 2004
Nematodes	alpha		0.75	0.11	Hillebrand 2004
Gymnosperms	gamma		0.01	0.12	Hillebrand 2004
Bats	alpha		0.3	0.13	Hillebrand 2004
Insectivorous birds	Ranges		0.48	0.14	Hillebrand 2004
Ichneumonidae	alpha		0.31	0.15	Hillebrand 2004
Flowering plants	gamma		0	0.16	Hillebrand 2004
Birds	gamma		2.88	0.16	Hillebrand 2004
Bees	alpha		2.76	0.18	Hillebrand 2004
Birds	alpha		0.03	0.2	Hillebrand 2004
Tryglobites	alpha		-0.24	0.23	Hillebrand 2004
Parasitoid on galler	gamma		0.06	0.23	Hillebrand 2004
Lepidoptera	Ranges		0.62	0.35	Hillebrand 2004
Macrolichens	alpha		0.24	0.41	Hillebrand 2004
Nonâ€êflying mammals	alpha		1.4	0.45	Hillebrand 2004
Flowering plants	alpha		0.02	0.5	Hillebrand 2004
Small mammals	alpha		0.04	0.6	Hillebrand 2004
Marsupials	Ranges		0.35	0.72	Hillebrand 2004
Ichneumonidae	alpha		4.97	0.77	Hillebrand 2004
Passerines	gamma		0.05	0.78	Hillebrand 2004
Passerines	gamma		1.05	0.78	Hillebrand 2004
Ichneumonidae			7.25	0.98	Hillebrand 2004
Ciliates	alpha		1.71	0.99	Hillebrand 2004
Flowering plants	gamma		0.02	1.02	Hillebrand 2004
Stygobites	alpha		0.55	1.06	Hillebrand 2004
Bees	gamma		87.15	1.26	Hillebrand 2004
Sawflies	gamma		2.59	1.36	Hillebrand 2004
Birds	gamma		1.37	1.47	Hillebrand 2004
arthropods	gamma	NA	-18.7742	-2.95548	Kinlock et al. 2017
woody plants	alpha	12980	-172.812	-2.31636	Kinlock et al. 2017
arthropods	alpha	NA	-2.14199	-2.28497	Kinlock et al. 2017
woody plants	alpha	12980	-94.2062	-2.2011	Kinlock et al. 2017
mammals	alpha	392	-4.13759	-1.98334	Kinlock et al. 2017
mammals	alpha	392	-3.13167	-1.72888	Kinlock et al. 2017
arthropods	gamma	203	-1.23571	-1.71141	Kinlock et al. 2017
arthropods	gamma	203	-1.85357	-1.70367	Kinlock et al. 2017
arthropods	gamma	203	-1.85357	-1.70367	Kinlock et al. 2017
arthropods	alpha	87	-1.3256	-1.673	Kinlock et al. 2017
arthropods	gamma	203	-1.54643	-1.67127	Kinlock et al. 2017
woody plants	gamma	12521	-79.558	-1.63537	Kinlock et al. 2017
arthropods	gamma	203	-1.08214	-1.6084	Kinlock et al. 2017
mammals	gamma	714	-1.12882	-1.57168	Kinlock et al. 2017
arthropods	gamma	118	-0.6089	-1.54932	Kinlock et al. 2017
woody plants	gamma	12521	-132.758	-1.51456	Kinlock et al. 2017
other invertebrates	alpha	NA	-0.0451056	-1.49606	Kinlock et al. 2017
arthropods	alpha	NA	-1.30299	-1.46502	Kinlock et al. 2017
arthropods	gamma	118	-0.9035	-1.44336	Kinlock et al. 2017
mammals	gamma	714	-2.21962	-1.43771	Kinlock et al. 2017
arthropods	gamma	NA	-15.1229	-1.42424	Kinlock et al. 2017
woody plants	alpha	NA	-8.48864	-1.32725	Kinlock et al. 2017
arthropods	gamma	19	-0.0842255	-1.29516	Kinlock et al. 2017
mammals	gamma	NA	-2.1926	-1.26447	Kinlock et al. 2017
mammals	gamma	714	-1.66108	-1.24777	Kinlock et al. 2017
birds	alpha	107	-0.302629	-1.23345	Kinlock et al. 2017
other invertebrates	alpha	NA	-0.0247184	-1.21371	Kinlock et al. 2017
other plants	gamma	45	-1.17415	-1.20865	Kinlock et al. 2017
other plants	gamma	50	-1.19524	-1.18054	Kinlock et al. 2017
birds	gamma	78	-1.78999	-1.18021	Kinlock et al. 2017
other plants	alpha	NA	-5.26305	-1.15995	Kinlock et al. 2017
woody plants	alpha	NA	-15.9489	-1.14553	Kinlock et al. 2017
mammals	alpha	29	-0.122091	-1.13074	Kinlock et al. 2017
mammals	alpha	78	-0.148787	-1.12988	Kinlock et al. 2017
fungi	alpha	NA	-11.2334	-1.12804	Kinlock et al. 2017
herpetofauna	gamma	33	-0.300646	-1.12772	Kinlock et al. 2017
birds	alpha	39	-1.88281	-1.11503	Kinlock et al. 2017
other plants	alpha	NA	-1.3503	-1.11115	Kinlock et al. 2017
mammals	gamma	NA	-2.5652	-1.06556	Kinlock et al. 2017
mammals	gamma	714	-0.641597	-1.05432	Kinlock et al. 2017
woody plants	alpha	10	-0.0920217	-1.01341	Kinlock et al. 2017
herbaceous plants	gamma	550	-1.42284	-1.00964	Kinlock et al. 2017
other plants	alpha	30	-17.899	-1.00524	Kinlock et al. 2017
mammals	alpha	128	-0.233856	-0.976835	Kinlock et al. 2017
NA	alpha	379	-4.57165	-0.940767	Kinlock et al. 2017
other invertebrates	alpha	NA	-0.0295457	-0.935402	Kinlock et al. 2017
mammals	alpha	128	-0.0832871	-0.934951	Kinlock et al. 2017
herbaceous plants	gamma	122	-0.0265843	-0.933179	Kinlock et al. 2017
other plants	alpha	298	-12.0546	-0.902405	Kinlock et al. 2017
arthropods	alpha	88	-0.00395245	-0.873304	Kinlock et al. 2017
mammals	alpha	191	-0.133737	-0.864243	Kinlock et al. 2017
other plants	gamma	27	-0.2018	-0.860641	Kinlock et al. 2017
other plants	alpha	NA	-4.03808	-0.822285	Kinlock et al. 2017
other plants	gamma	NA	-41.2973	-0.808759	Kinlock et al. 2017
other plants	gamma	783	-8.465	-0.801422	Kinlock et al. 2017
woody plants	alpha	10	-0.0973299	-0.801165	Kinlock et al. 2017
arthropods	gamma	203	-0.50714	-0.790627	Kinlock et al. 2017
other invertebrates	alpha	NA	-0.0316778	-0.790506	Kinlock et al. 2017
mammals	gamma	145	-0.89288	-0.781417	Kinlock et al. 2017
other invertebrates	alpha	33	-0.450315	-0.775666	Kinlock et al. 2017
birds	alpha	NA	-1.53192	-0.767013	Kinlock et al. 2017
other invertebrates	gamma	NA	-9.65522	-0.753108	Kinlock et al. 2017
arthropods	alpha	59	-1.29528	-0.74075	Kinlock et al. 2017
herbaceous plants	gamma	550	-1.23738	-0.74064	Kinlock et al. 2017
other invertebrates	alpha	NA	-0.0379687	-0.730009	Kinlock et al. 2017
arthropods	alpha	6388	-22.111	-0.729462	Kinlock et al. 2017
birds	alpha	159	-0.00264884	-0.700303	Kinlock et al. 2017
mammals	gamma	136	-1.08158	-0.695727	Kinlock et al. 2017
birds	alpha	159	-0.00238426	-0.692911	Kinlock et al. 2017
mammals	alpha	76	-0.198756	-0.688562	Kinlock et al. 2017
herbaceous plants	gamma	NA	-4.28221	-0.685237	Kinlock et al. 2017
woody plants	alpha	22	-22.0495	-0.680929	Kinlock et al. 2017
mammals	gamma	NA	-4.38906	-0.678988	Kinlock et al. 2017
other invertebrates	alpha	NA	-0.0133657	-0.675755	Kinlock et al. 2017
other invertebrates	alpha	NA	-0.0291009	-0.666562	Kinlock et al. 2017
birds	alpha	4000	-0.0243092	-0.665191	Kinlock et al. 2017
arthropods	gamma	NA	-6.71096	-0.655776	Kinlock et al. 2017
arthropods	alpha	NA	-0.891891	-0.63495	Kinlock et al. 2017
mammals	alpha	76	-0.099495	-0.633751	Kinlock et al. 2017
mammals	alpha	25	-0.0972996	-0.633307	Kinlock et al. 2017
birds	alpha	5014	-0.0157153	-0.631532	Kinlock et al. 2017
mammals	gamma	NA	-1.29005	-0.630696	Kinlock et al. 2017
herbaceous plants	gamma	NA	-0.493041	-0.627713	Kinlock et al. 2017
other plants	alpha	NA	-90.0274	-0.620041	Kinlock et al. 2017
other invertebrates	alpha	NA	-0.0222682	-0.613772	Kinlock et al. 2017
other invertebrates	alpha	NA	-0.0441364	-0.613529	Kinlock et al. 2017
mammals	gamma	20	-0.123351	-0.605442	Kinlock et al. 2017
herbaceous plants	gamma	NA	-1.581	-0.604678	Kinlock et al. 2017
arthropods	alpha	254	-0.685105	-0.60111	Kinlock et al. 2017
mammals	alpha	29	-0.142497	-0.58951	Kinlock et al. 2017
woody plants	alpha	NA	-0.139903	-0.584925	Kinlock et al. 2017
other plants	gamma	3739	-10.4599	-0.571592	Kinlock et al. 2017
woody plants	alpha	1014	-0.880464	-0.570585	Kinlock et al. 2017
herpetofauna	gamma	62	-0.165902	-0.563458	Kinlock et al. 2017
woody plants	gamma	614	-3.01	-0.516609	Kinlock et al. 2017
mammals	gamma	NA	-1.21785	-0.501504	Kinlock et al. 2017
mammals	alpha	78	-0.163765	-0.497451	Kinlock et al. 2017
herbaceous plants	gamma	NA	-6.15527	-0.493263	Kinlock et al. 2017
other invertebrates	alpha	NA	-0.0178522	-0.491327	Kinlock et al. 2017
arthropods	gamma	334	-7.16484	-0.490317	Kinlock et al. 2017
herbaceous plants	gamma	NA	-0.211019	-0.487593	Kinlock et al. 2017
woody plants	alpha	10	-0.0895614	-0.484867	Kinlock et al. 2017
herbaceous plants	gamma	168	-1.88904	-0.484113	Kinlock et al. 2017
woody plants	alpha	305	-0.430954	-0.483013	Kinlock et al. 2017
other invertebrates	alpha	NA	-0.0192963	-0.47995	Kinlock et al. 2017
other invertebrates	alpha	NA	-0.012142	-0.471987	Kinlock et al. 2017
herbaceous plants	gamma	NA	-4.05903	-0.453233	Kinlock et al. 2017
woody plants	gamma	78	-0.0472102	-0.443754	Kinlock et al. 2017
fungi	alpha	NA	-1.28187	-0.439726	Kinlock et al. 2017
mammals	alpha	29	-0.05506	-0.432622	Kinlock et al. 2017
birds	alpha	17	-0.348506	-0.431782	Kinlock et al. 2017
other plants	gamma	NA	-43.997	-0.415405	Kinlock et al. 2017
birds	alpha	39	-1.11206	-0.410322	Kinlock et al. 2017
other invertebrates	alpha	NA	-0.863192	-0.409817	Kinlock et al. 2017
other plants	alpha	NA	-1.53876	-0.400461	Kinlock et al. 2017
other plants	alpha	NA	-2.33255	-0.398452	Kinlock et al. 2017
fungi	alpha	NA	-0.10607	-0.3982	Kinlock et al. 2017
other invertebrates	alpha	NA	-0.00624611	-0.394636	Kinlock et al. 2017
arthropods	gamma	1478	-2.76199	-0.387925	Kinlock et al. 2017
arthropods	alpha	133	-0.4112	-0.370571	Kinlock et al. 2017
arthropods	alpha	NA	-1.69247	-0.358893	Kinlock et al. 2017
birds	alpha	NA	-0.32039	-0.356244	Kinlock et al. 2017
arthropods	gamma	NA	-2.55673	-0.356094	Kinlock et al. 2017
other invertebrates	alpha	NA	-0.0138283	-0.337281	Kinlock et al. 2017
mammals	alpha	29	-0.024551	-0.32408	Kinlock et al. 2017
mammals	gamma	147	-0.571224	-0.322466	Kinlock et al. 2017
other plants	alpha	NA	-0.3097	-0.319032	Kinlock et al. 2017
other plants	gamma	NA	-129.754	-0.290769	Kinlock et al. 2017
fungi	alpha	NA	-0.13938	-0.290115	Kinlock et al. 2017
birds	alpha	NA	-0.327363	-0.255325	Kinlock et al. 2017
woody plants	alpha	101	-0.063332	-0.227145	Kinlock et al. 2017
mammals	gamma	29	-0.0437058	-0.203815	Kinlock et al. 2017
mammals	alpha	325	-0.774068	-0.201179	Kinlock et al. 2017
fungi	gamma	1847	-2.50191	-0.190144	Kinlock et al. 2017
woody plants	alpha	607	-0.245053	-0.188796	Kinlock et al. 2017
NA	alpha	NA	-0.19072	-0.176389	Kinlock et al. 2017
birds	gamma	43	-0.145967	-0.171231	Kinlock et al. 2017
fungi	gamma	22	-0.1095	-0.167346	Kinlock et al. 2017
herbaceous plants	gamma	679	-1.64612	-0.160267	Kinlock et al. 2017
other invertebrates	alpha	NA	-0.00425332	-0.155341	Kinlock et al. 2017
woody plants	alpha	2168	-0.0186295	-0.138145	Kinlock et al. 2017
woody plants	gamma	130	-0.325502	-0.13011	Kinlock et al. 2017
arthropods	alpha	105	-0.128	-0.128296	Kinlock et al. 2017
mammals	gamma	NA	-0.06037	-0.127973	Kinlock et al. 2017
other plants	gamma	NA	-0.220523	-0.110261	Kinlock et al. 2017
woody plants	gamma	NA	-0.42172	-0.106766	Kinlock et al. 2017
fungi	alpha	1834	-0.479803	-0.0865236	Kinlock et al. 2017
woody plants	alpha	101	-0.00566454	-0.0864269	Kinlock et al. 2017
woody plants	alpha	2168	-0.998925	-0.0777415	Kinlock et al. 2017
arthropods	alpha	30	-0.0318909	-0.0637346	Kinlock et al. 2017
other plants	alpha	6029	-4.32233	-0.0504602	Kinlock et al. 2017
other plants	alpha	39497	-0.328957	-0.0481305	Kinlock et al. 2017
other plants	gamma	NA	-0.159	-0.0447512	Kinlock et al. 2017
birds	alpha	NA	-0.0404704	-0.0368524	Kinlock et al. 2017
other plants	alpha	39497	-0.566569	-0.0299995	Kinlock et al. 2017
other plants	gamma	NA	0.051	0.0316333	Kinlock et al. 2017
birds	alpha	NA	0.0536773	0.0426236	Kinlock et al. 2017
herbaceous plants	gamma	518	0.318423	0.0433146	Kinlock et al. 2017
woody plants	alpha	305	0.0940569	0.0592224	Kinlock et al. 2017
fungi	alpha	NA	0.131625	0.0670068	Kinlock et al. 2017
other plants	gamma	72	0.107018	0.0790213	Kinlock et al. 2017
arthropods	gamma	11	0.0568277	0.136125	Kinlock et al. 2017
mammals	gamma	67	0.108	0.159452	Kinlock et al. 2017
arthropods	gamma	NA	0.108	0.159452	Kinlock et al. 2017
woody plants	alpha	2168	0.00295233	0.167904	Kinlock et al. 2017
mammals	alpha	13	0.0930031	0.169268	Kinlock et al. 2017
other plants	alpha	NA	0.5608	0.192766	Kinlock et al. 2017
arthropods	gamma	11	0.0624992	0.216051	Kinlock et al. 2017
mammals	gamma	136	1.3589	0.22857	Kinlock et al. 2017
woody plants	alpha	607	0.266537	0.25399	Kinlock et al. 2017
other invertebrates	alpha	NA	0.0143976	0.281644	Kinlock et al. 2017
other plants	alpha	NA	1.09505	0.339104	Kinlock et al. 2017
arthropods	alpha	88	0.297081	0.344981	Kinlock et al. 2017
arthropods	gamma	1373	0.015	0.377524	Kinlock et al. 2017
birds	gamma	NA	1.4807	0.391113	Kinlock et al. 2017
birds	alpha	2401	0.740498	0.397406	Kinlock et al. 2017
other invertebrates	alpha	NA	0.258937	0.403576	Kinlock et al. 2017
arthropods	gamma	NA	0.961355	0.444756	Kinlock et al. 2017
arthropods	alpha	530	1.20078	0.451725	Kinlock et al. 2017
arthropods	alpha	12	0.0711833	0.45889	Kinlock et al. 2017
arthropods	alpha	69	0.220393	0.478366	Kinlock et al. 2017
woody plants	alpha	1014	0.676542	0.575766	Kinlock et al. 2017
arthropods	gamma	NA	0.4276	0.621769	Kinlock et al. 2017
herbaceous plants	gamma	NA	0.0632316	0.625081	Kinlock et al. 2017
herpetofauna	gamma	62	0.587351	0.708291	Kinlock et al. 2017
mammals	alpha	191	0.216054	0.717485	Kinlock et al. 2017
mammals	gamma	70	0.262238	0.731505	Kinlock et al. 2017
birds	alpha	NA	4.60297	0.770361	Kinlock et al. 2017
other invertebrates	alpha	NA	1.9631	0.787565	Kinlock et al. 2017
other plants	gamma	NA	0.5608	0.802436	Kinlock et al. 2017
birds	alpha	NA	2.92849	0.907934	Kinlock et al. 2017
other invertebrates	gamma	NA	8.83091	1.07279	Kinlock et al. 2017
fungi	alpha	NA	0.125965	1.11	Kinlock et al. 2017
herbaceous plants	gamma	NA	3.385	1.34524	Kinlock et al. 2017
Platygastridae	alpha	6200	-1.868	-0.641819	This study
Cicadellidae	alpha	2867	-1.108	-0.616414	This study
Phoridae	alpha	5473	-1.761	-0.598912	This study
Ceratopogonidae	alpha	4080	-1.473	-0.591816	This study
Cecidomyiidae	alpha	26387	-4.603	-0.42532	This study
Sciaridae	alpha	5315	-0.4144	-0.259096	This study
Braconidae	alpha	4634	-0.2676	-0.204556	This study
Chironomidae	alpha	5177	0.04038	-0.146399	This study
Mycetophilidae	alpha	1809	0.275097	0.220555	This study
Ichneumonidae	alpha	4563	1.204	0.411003	This study
