## Supplementary Material S6 for "Weak and inverse latitudinal diversity gradients in the globally dominant flying insect clades"

### Sheet: Proportions
Country	Locality	Trap	Latitude	Total # spp.	Total # spp. excluding unknown biology	Idiobiont spp.	Koinobiont spp.	Adelognathinae	Ichneumoninae	Pimplinae	Unknown/unidentified	Total idiobiont + koinobiont	Proportion koinobionts from koinobion+idiobiont total	Proportion koinobionts from koinobion+idiobiont total (including Pimplinae)
Gabon	Lope_NP	GMGG1	0.165	59	50	1	45	1	0	4	8	46	0.978261	0.9
Gabon	Lope_NP	GMGA1	0.175	49	30	7	15	0	7	1	19	22	0.681818	0.652174
Kenya	Laikipia	GMKM	0.293	60	53	10	38	0	3	2	7	48	0.791667	0.76
Indonesia	Padang	GMIB	0.908333	11	0	0	0	0	0	0	11	0	#DIV/0!	#DIV/0!
Indonesia	Padang	GMIA	0.909444	19	14	1	10	0	0	3	5	11	0.909091	0.714286
Singapore	Singapore	PU1	1.41989	19	11	5	4	0	1	1	8	9	0.444444	0.4
Brazil	Caxiuana	GMBZ	1.737	37	34	9	15	0	5	5	3	24	0.625	0.517241
Malaysia	Kuala_Lampur	GMTPL	3.13	155	120	24	82	3	8	6	32	106	0.773585	0.732143
PNG	Wanang	GMNG	5.222	27	24	3	20	0	0	1	3	23	0.869565	0.833333
CostaRica	Guanacaste	JICE	10.76	50	50	17	19	0	7	7	0	36	0.527778	0.44186
CostaRica	Guanacaste	JICB	10.761	16	16	6	5	0	0	5	0	11	0.454545	0.3125
CostaRica	Guanacaste	JICC	10.763	269	264	100	98	0	42	24	5	198	0.494949	0.441441
CostaRica	Guanacaste	JICG	10.763	29	29	8	14	0	3	4	0	22	0.636364	0.538462
CostaRica	Guanacaste	JICA	10.764	33	33	11	13	0	2	7	0	24	0.541667	0.419355
CostaRica	Guanacaste	JICF	10.764	47	47	15	18	0	4	10	0	33	0.545455	0.418605
CostaRica	Guanacaste	GMTPF	10.844	130	129	41	60	0	17	11	1	101	0.594059	0.535714
CostaRica	Guanacaste	GMTAF	10.88	192	187	60	99	0	15	13	5	159	0.622642	0.575581
CostaRica	Guanacaste	GMTAX	10.9292	132	128	32	74	0	12	10	4	106	0.698113	0.637931
Honduras	Cusuco_NP	MECNP1	15.489	141	136	33	64	0	15	24	5	97	0.659794	0.528926
Honduras	Cusuco_NP	MECNP1	15.489	116	113	29	49	0	17	18	3	78	0.628205	0.510417
Honduras	Cusuco_NP	MECNP1	15.489	51	47	9	33	0	3	2	4	42	0.785714	0.75
Honduras	Cusuco_NP	MECNP1	15.489	16	16	3	10	0	1	2	0	13	0.769231	0.666667
Australia	Cow_Bay	GMTAZ	16.238	23	21	4	13	1	0	4	1	17	0.764706	0.619048
Madagascar	Toamasina	GMTAD1	18.948	66	59	10	43	0	5	1	7	53	0.811321	0.796296
Madagascar	Toamasina	GMTAD1	18.948	91	80	15	45	0	12	8	11	60	0.75	0.661765
Mexico	Chamela	GMTPT	19.496	24	23	8	14	0	1	0	1	22	0.636364	0.636364
Australia	Millstream_NP	GMTAB	21.566	11	10	4	5	0	0	1	1	9	0.555556	0.5
Egypt	Makkah	MAREG1	21.795	14	14	3	10	0	0	1	0	13	0.769231	0.714286
Egypt	Makkah	MAREG1	21.795	11	11	3	6	0	1	1	0	9	0.666667	0.6
Pakistan	Makkah	MAREG1	21.795	67	64	19	34	0	7	4	3	53	0.641509	0.596491
Bangladesh	Chittagong	GMTAA	22.468	72	66	15	42	0	3	6	6	57	0.736842	0.666667
SouthAfrica	Kruger	KMTPDP	22.691	32	23	7	12	0	3	1	9	19	0.631579	0.6
SouthAfrica	Kruger	KMTPDR	22.872	22	19	8	10	0	1	0	3	18	0.555556	0.555556
SouthAfrica	Kruger	KMTPDN	23.222	47	38	7	22	0	7	2	9	29	0.758621	0.709677
SouthAfrica	Kruger	KMTPDJ	24.003	20	16	4	8	0	2	2	4	12	0.666667	0.571429
SouthAfrica	Kruger	KMTPDH	24.397	37	27	9	14	1	3	1	9	23	0.608696	0.583333
SouthAfrica	Kruger	KMTPDI	24.459	19	15	3	12	0	0	0	4	15	0.8	0.8
SouthAfrica	Kruger	KMTPDE	24.472	25	18	6	11	0	1	0	7	17	0.647059	0.647059
SouthAfrica	Kruger	KMTPDF	24.783	17	12	2	10	0	0	0	5	12	0.833333	0.833333
SouthAfrica	Kruger	KMTPDV	24.983	12	9	2	5	0	1	1	3	7	0.714286	0.625
SouthAfrica	Kruger	KMTPDY	24.985	22	18	5	9	0	3	1	4	14	0.642857	0.6
SouthAfrica	Kruger	KMTPDW	24.993	64	50	11	32	1	6	1	13	43	0.744186	0.727273
SouthAfrica	Kruger	KMTPDA	25.123	105	86	19	58	1	8	1	18	77	0.753247	0.74359
SouthAfrica	Kruger	KMTPDC	25.168	19	16	7	8	0	1	0	3	15	0.533333	0.533333
SouthAfrica	Kruger	KMTPDX	25.326	34	27	7	18	0	1	1	7	25	0.72	0.692308
SouthAfrica	Kruger	KMTPDU	25.354	100	85	10	70	0	2	3	15	80	0.875	0.843373
SouthAfrica	Kruger	KMTPDD	25.472	61	41	11	25	1	2	3	19	36	0.694444	0.641026
SouthAfrica	Magaliesburg	GMTSA	26.026	96	84	18	54	2	5	7	10	72	0.75	0.683544
SouthAfrica	Johannesburg	GMTBO	26.1826	66	61	10	35	0	10	6	5	45	0.777778	0.686275
Argentina	Bagual	GMAF	26.303	31	29	7	18	0	1	3	2	25	0.72	0.642857
Argentina	Obera	GMTPQ	27.445	243	202	50	124	0	19	9	41	174	0.712644	0.677596
Australia	Perth	GMTAG	32.086	21	19	4	13	0	1	1	2	17	0.764706	0.722222
USA	Smoky_Mountains_NP	GMTPA	33.686	117	116	36	55	0	18	7	1	91	0.604396	0.561224
China	Haopingsi	GMCH	34.088	142	130	34	79	0	11	6	12	113	0.699115	0.663866
Australia	Canberra	GMAEA	35.264	42	41	8	29	0	3	1	1	37	0.783784	0.763158
NewZealand	Hamilton	GMAG	37.808	20	19	7	10	0	1	1	1	17	0.588235	0.555556
Canada	Point_Pelee_NP	CNMTI	41.939	124	124	28	72	0	12	12	0	100	0.72	0.642857
Bulgaria	Godech	GMBU	43.009	218	207	81	103	1	15	8	10	184	0.559783	0.536458
Australia	Tasmania	GMTAO	43.095	83	81	25	47	0	8	1	2	72	0.652778	0.643836
Canada	rare Charitable	RBB1	43.3792	129	129	39	71	0	14	5	0	110	0.645455	0.617391
Russia	Kiparisovo	GMRT	43.486	270	261	75	131	1	31	24	8	206	0.635922	0.569565
Canada	Thousand_Islands_NP	CNMAT	44.453	186	186	54	87	0	33	12	0	141	0.617021	0.568627
Germany	Niederbeym	GMTPE	48.951	203	203	56	129	0	12	6	0	185	0.697297	0.675393
Canada	Grasslands_NP	CNMAG	49.001	224	223	66	117	0	32	8	1	183	0.639344	0.612565
Germany	Kreis_Ahrweiler	GMTPZ	50.556	449	439	138	208	1	68	25	9	346	0.601156	0.560647
Canada	Prince_Albert_NP	CNMTJ	53.85	129	129	37	65	0	17	10	0	102	0.637255	0.580357
Canada	Kluane_NP	CNMAK	60.714	258	250	69	158	6	12	11	2	227	0.696035	0.663866
Canada	Nahanni_NP	CNMAM	61.606	337	333	105	183	3	31	14	1	288	0.635417	0.60596
Norway	Trondheim	GMTPS	63.405	344	342	100	191	2	30	21	0	291	0.656357	0.612179
Finland	Kiiminki	GMTPC	65.148	173	171	54	105	1	6	6	1	159	0.660377	0.636364
Canada	Tuktut_NP	CNTUA	68.892	15	15	4	11	0	0	0	0	15	0.733333	0.733333
Canada	Tuktut_NP	CNTUB	68.895	11	11	2	9	0	0	0	0	11	0.818182	0.818182

### Sheet: Species_richness traps > 10 spp
Country	Site	Trap code	Latitude	Species richness koinobionts	Species richness idiobionts
Gabon	Lope_NP	GMGG2	0.165	79.5288	NA
Gabon	Lope_NP	GMGA1	0.175	30.731	NA
Kenya	Laikipia	GMKM	0.293	50.0734	NA
Brazil	Caxiuana	GMBZ	1.737	59.7564	NA
Malaysia	Kuala_Lampur	GMTPL	3.13	90.0129	46.6216
PNG	Wanang	GMNG	5.222	54.3403	NA
CostaRica	Guanacaste	JICE	10.76	36.1141	24.339
CostaRica	Guanacaste	JICC	10.763	53.6689	50.1276
CostaRica	Guanacaste	JICG	10.763	46.8807	NA
CostaRica	Guanacaste	JICA	10.764	24.7999	18.7155
CostaRica	Guanacaste	JICF	10.764	35.4856	19.7102
CostaRica	Guanacaste	GMTPF	10.844	28.8094	40.2339
CostaRica	Guanacaste	GMTAF	10.88	79.9091	69.9592
CostaRica	Guanacaste	GMTAX	10.9292	63.3353	40.712
Honduras	Cusuco_NP	MECNP1	15.489	68.2596	34.3809
Honduras	Cusuco_NP	MECNP2	15.494	47.844	29.8728
Honduras	Cusuco_NP	MECNP3	15.507	54.8685	NA
Australia	Cow_Bay	GMTAZ	16.238	26.8866	NA
Madagascar	Toamasina	GMTAD2	18.944	95.5369	40.314
Madagascar	Toamasina	GMTAD1	18.948	91.834	NA
Mexico	Chamela	GMTPT	19.496	32.5189	NA
Bangladesh	Chittagong	GMTAA	22.468	41.5743	24.5747
SouthAfrica	Kruger	KMTPDP	22.691	69.8745	NA
SouthAfrica	Kruger	KMTPDN	23.222	43.8188	NA
SouthAfrica	Kruger	KMTPDH	24.397	41.9405	NA
SouthAfrica	Kruger	KMTPDI	24.459	42.3467	NA
SouthAfrica	Kruger	KMTPDE	24.472	19.0874	NA
SouthAfrica	Kruger	KMTPDW	24.993	45.6747	14.6478
SouthAfrica	Kruger	KMTPDA	25.123	62.8398	24.8322
SouthAfrica	Kruger	KMTPDX	25.326	75.0452	NA
SouthAfrica	Kruger	KMTPDU	25.354	64.1936	NA
SouthAfrica	Kruger	KMTPDD	25.472	42.0374	34.3571
SouthAfrica	Magaliesburg	GMTSA	26.026	51.9937	17.8039
SouthAfrica	Johannesburg	GMTBO	26.1826	40.8304	NA
Argentina	Bagual	GMAF	26.303	50.0384	61.1733
Argentina	Obera	GMTPQ	27.445	74.9664	NA
Australia	Perth	GMTAG	32.086	16.45	NA
Pakistan	Islamabad	MAREG4	33.686	32.549	42.1568
USA	Smoky_Mountains_NP	GMTPA	33.686	66.5086	42.7718
China	Haopingsi	GMCH	34.088	94.0101	56.7736
Australia	Canberra	GMAEA	35.264	49.203	NA
Canada	Point_Pelee_NP	CNMTI	41.939	74.0619	54.0706
Bulgaria	Godech	GMBU	43.009	91.4391	54.1055
Australia	Tasmania	GMTAO	43.095	44.2706	25.4708
Canada	rare_Charitable	RBB15	43.3792	80.916	46.3528
Russia	Kiparisovo	GMRT	43.486	79.1695	77.7689
Canada	Thousand_Islands_NP	CNMAT	44.453	81.3328	52.2548
Germany	Niederbeym	GMTPE	48.951	74.8067	51.8973
Canada	Grasslands_NP	CNMAG	49.001	73.3881	59.6404
Germany	Kreis_Ahrweiler	GMTPZ	50.556	107.876	66.3773
Canada	Prince_Albert_NP	CNMTJ	53.85	93.7288	49.7713
Canada	Kluane_NP	CNMAK	60.714	77.1014	56.9673
Canada	Nahanni_NP	CNMAM	61.606	112.449	70.5794
Norway	Trondheim	GMTPS	63.405	91.2554	65.9619
Finland	Kiiminki	GMTPC	65.148	105.407	51.286
Canada	Tuktut_NP	CNTUA	68.892	44.4302	NA

### Sheet: Species_richness sites > 10 spp
Country	Site	Trap code	Latitude	Species richness koinobionts	Species richness idiobionts
Gabon	Lope_NP	Average	0.17	55.1299	NA
Kenya	Laikipia	GMKM	0.293	50.0734	NA
Brazil	Caxiuana	GMBZ	1.737	59.7564	NA
Malaysia	Kuala_Lampur	GMTPL	3.13	90.0129	46.6216
PNG	Wanang	GMNG	5.222	54.3403	NA
CostaRica	Guanacaste	Average	10.8084	46.1254	37.6853
Honduras	Cusuco_NP	Average	15.4967	56.9907	32.1269
Australia	Cow_Bay	GMTAZ	16.238	26.8866	NA
Madagascar	Toamasina	Average	18.946	93.6855	40.314
Mexico	Chamela	GMTPT	19.496	32.5189	NA
Bangladesh	Chittagong	GMTAA	22.468	41.5743	24.5747
SouthAfrica	Kruger	Average	24.5509	50.6859	24.6124
SouthAfrica	Magaliesburg	GMTSA	26.026	51.9937	17.8039
SouthAfrica	Johannesburg	GMTBO	26.1826	40.8304	NA
Argentina	Bagual	GMAF	26.303	50.0384	61.1733
Argentina	Obera	GMTPQ	27.445	74.9664	NA
Australia	Perth	GMTAG	32.086	16.45	NA
Pakistan	Islamabad	MAREG4	33.686	32.549	42.1568
USA	Smoky_Mountains_NP	GMTPA	33.686	66.5086	42.7718
China	Haopingsi	GMCH	34.088	94.0101	56.7736
Australia	Canberra	GMAEA	35.264	49.203	NA
Canada	Point_Pelee_NP	CNMTI	41.939	74.0619	54.0706
Bulgaria	Godech	GMBU	43.009	91.4391	54.1055
Australia	Tasmania	GMTAO	43.095	44.2706	25.4708
Canada	rare_Charitable	RBB15	43.3792	80.916	46.3528
Russia	Kiparisovo	GMRT	43.486	79.1695	77.7689
Canada	Thousand_Islands_NP	CNMAT	44.453	81.3328	52.2548
Germany	Niederbeym	GMTPE	48.951	74.8067	51.8973
Canada	Grasslands_NP	CNMAG	49.001	73.3881	59.6404
Germany	Kreis_Ahrweiler	GMTPZ	50.556	107.876	66.3773
Canada	Prince_Albert_NP	CNMTJ	53.85	93.7288	49.7713
Canada	Kluane_NP	CNMAK	60.714	77.1014	56.9673
Canada	Nahanni_NP	CNMAM	61.606	112.449	70.5794
Norway	Trondheim	GMTPS	63.405	91.2554	65.9619
Finland	Kiiminki	GMTPC	65.148	105.407	51.286
Canada	Tuktut_NP	CNTUA	68.892	44.4302	NA
