## Supplementary Material S7 for "Weak and inverse latitudinal diversity gradients in the globally dominant flying insect clades"

### Sheet: Minus Ctenopelmatinae Diplazont
Country	Locality	Trap	Absolute latitude	Species richness
Gabon	Lope_NP	Average	0.17	94.0425
Kenya	Laikipia	GMKM	0.293	70.2235
Indonesia	Padang	Average	0.908888	46.8646
Singapore	Singapore	PU26	1.42631	56.4624
Brazil	Caxiuana	GMBZ	1.737	75.8091
Malaysia	Kuala_Lampur	GMTPL	3.13	148.647
PNG	Wanang	GMNG	5.222	89.5526
CostaRica	Guanacaste	Average	10.8031	83.7111
Honduras	Cusuco_NP	Average	15.5065	75.3555
Australia	Cow_Bay	GMTAZ	16.238	59.7225
Madagascar	Toamasina	Average	18.946	144.551
Mexico	Chamela	GMTPT	19.496	39.8257
Australia	Millstream_NP	GMTAB	21.566	22.7507
Bangladesh	Chittagong	GMTAA	22.468	76.8824
SouthAfrica	Kruger	Average	24.5189	72.6498
SouthAfrica	Magaliesburg	GMTSA	26.026	74.6444
SouthAfrica	Johannesburg	GMTBO	26.1826	71.2161
Argentina	Bagual	GMAF	26.303	50.8721
Argentina	Obera	GMTPQ	27.445	127.298
Egypt	Alexandria	Average	31.065	12.5514
Australia	Perth	GMTAG	32.086	29.4076
Pakistan	Islamabad	MAREG4	33.686	72.5469
USA	Smoky_Mountains_NP	GMTPA	33.686	98.2291
China	Haopingsi	GMCH	34.088	151.004
Australia	Canberra	GMAEA	35.264	70.5451
NewZealand	Hamilton	GMAG	37.808	23.4273
Canada	Point_Pelee_NP	CNMTI	41.939	116.776
Bulgaria	Godech	GMBU	43.009	134.756
Australia	Tasmania	GMTAO	43.095	69.8888
Canada	rare_Charitable	RBB15	43.3792	117.07
Russia	Kiparisovo	GMRT	43.486	142.228
Canada	Thousand_Islands_NP	CNMAT	44.453	131.654
Germany	Niederbeym	GMTPE	48.951	108.919
Canada	Grasslands_NP	CNMAG	49.001	119.944
Germany	Kreis_Ahrweiler	GMTPZ	50.556	158.854
Canada	Prince_Albert_NP	CNMTJ	53.85	111.572
Canada	Kluane_NP	CNMAK	60.714	114.48
Canada	Nahanni_NP	CNMAM	61.606	165.42
Norway	Trondheim	GMTPS	63.405	134.392
Finland	Kiiminki	GMTPC	65.148	133.271
Canada	Tuktut_NP	Average	68.8935	30.8981
